# Multi-omics Integration of Microbiota Transplant Therapy in Children with Autism Spectrum Disorders

**DOI:** 10.1101/2025.10.10.681677

**Authors:** Himel Mallick, Khemlal Nirmalkar, James B. Adams, Rosa Krajmalnik-Brown

## Abstract

**Background:** Microbiota transplant therapy (MTT) is a promising avenue for the substantial improvement of gastrointestinal and behavioral symptoms in children with autism spectrum disorder (ASD). Previous work has demonstrated that microbiome and metabolite profiles of children with ASD become more similar to those of their typically developing (TD) peers following MTT.

**Methods:** To enhance a systems-level understanding of MTT in ASD children that extends beyond previously reported findings, we present a multi-omics analysis of an ASD cohort spanning 10 weeks and 2 years of follow-up after completion of MTT. We applied cutting-edge multi-omics approaches, including metagenomics, fecal and plasma metabolomics, and advanced statistical methods, including multimodal machine learning, differential network analysis, and causal mediation analysis, to extensively characterize molecular and biochemical responses before and after MTT, to identify key taxonomic, functional, and metabolite signatures associated with MTT treatment and ASD symptoms.

**Results:** Using a combination of cross-sectional and longitudinal statistical analyses and integrative machine learning techniques, we identified key meta-omic features associated with MTT. Integrated multi-omics analysis revealed that children with ASD transition to distinct biological states following MTT, clearly separated from their pre-treatment states and from TD children, as demonstrated by robust group separation and strong classification performance. Several biological signals associated with the modulation of the gut microbiome after MTT were identified, including an increase of butyrate producers such as *Faecalibacterium prausnitzii* and *Butyricimonas faecalis*; decreased fecal sulfated primary bile acid, chenodeoxycholic acid sulfate; decreased secondary bile acid, glycolithocholate sulfate; and increased sarcosine and iminodiacetate in plasma after 10 weeks of MTT compared to baseline. Differential network analysis revealed hub species, including *Prevotella copri*, *Ruminococcus callidus*, and *GGB9633 SGB15091*, as differentially connected 2 years after completion of MTT compared to baseline. Mediation analysis uncovered several key players as mediators of symptoms, including *Alistipes ihumii*, *Ruminococceae*, amino acid biosynthesis, bile acids, long-chain fatty acids, and cysteine-glutathione disulfide, among others.

**Conclusions:** This study provides one of the first comprehensive analyses of multi-omic features underlying host–microbiome interactions associated with MTT in children with ASD. It offers further evidence that fusing data across diverse molecular modalities at pre- and post- treatment time points can illuminate the potential of MTT in neurodevelopmental disorders. These findings could advance microbiome-based immunomodulatory therapies and multi-omics strategies to restore gut microbiota in children with ASD, while aiding in the discovery of novel biomarkers predictive of treatment response.
