## Supplementary material for "Multi-omics Integration of Microbiota Transplant Therapy in Children with Autism Spectrum Disorders": Table S1

### Sheet: ASDT0_vs_TD
Feature	Prevalence (Overall)	Prevalence in Non-reference Group	Prevalence in Reference Group	LFC	Unadjusted P	FDR-adjusted P
GGB9602_SGB15031.t__SGB15031	47.4	16.7	75	-5.77397	1.39336e-06	0.00033998
GGB9635_SGB15106.t__SGB15106	42.1	16.7	65	-5.8392	1.13982e-06	0.00033998
GGB9633_SGB15090.t__SGB15090	15.8	5.6	25	-4.82328	2.5751e-05	0.00418883
Clostridia_bacterium.t__SGB13979	23.7	5.6	40	-4.52841	6.2852e-05	0.00766794
Phocaeicola_plebeius.t__SGB1903_group	10.5	5.6	15	-4.39992	9.24095e-05	0.00901917
Clostridia_bacterium.t__SGB54300	18.4	0	35	-3.84526	0.000472349	0.0343519
GGB1266_SGB1699.t__SGB1699	47.4	44.4	50	-3.83059	0.000492752	0.0343519
Bacilli_unclassified_SGB6571.t__SGB6571	28.9	5.6	50	-3.70625	0.000703632	0.0429215
Clostridia_bacterium.t__SGB14954	10.5	5.6	15	-3.57515	0.0010199	0.0452463
GGB9522_SGB14921.t__SGB14921	21.1	5.6	35	-3.61332	0.000915852	0.0452463
Ruminococcaceae_bacterium.t__SGB4247	13.2	5.6	20	-3.58478	0.000992609	0.0452463
Alistipes_ihumii.t__SGB2328	76.3	55.6	95	-3.50241	0.00125054	0.0508554
Clostridia_bacterium.t__SGB14252	44.7	38.9	50	-3.34259	0.00194614	0.0633145
Clostridium_sp_NSJ_42.t__SGB6174_group	36.8	22.2	50	-3.34397	0.00193875	0.0633145
Ruminococcaceae_bacterium.t__SGB14906	36.8	38.9	35	3.35328	0.00188989	0.0633145
Clostridiaceae_bacterium_NSJ_33.t__SGB25547	13.2	16.7	10	3.2753	0.00233867	0.0713293
GGB9615_SGB15051.t__SGB15051	18.4	5.6	30	-3.0996	0.00375053	0.107662
Akkermansia_sp_KLE1605.t__SGB9224	15.8	11.1	20	-2.98847	0.00502636	0.116803
Clostridiales_bacterium.t__SGB15143	81.6	94.4	70	3.03207	0.00448348	0.116803
Gordonibacter_urolithinfaciens.t__SGB14808	26.3	38.9	15	2.98958	0.00501184	0.116803
Rikenellaceae_bacterium.t__SGB2317	36.8	22.2	50	-3.01763	0.00465686	0.116803
Akkermansia_muciniphila.t__SGB9228	10.5	11.1	10	2.93375	0.00579558	0.117843
Blautia_hydrogenotrophica.t__SGB4677	15.8	27.8	5	2.95692	0.00545725	0.117843
Coriobacteriia_bacterium.t__SGB14770	13.2	5.6	20	-2.93441	0.0057857	0.117843
Alistipes_onderdonkii.t__SGB2303	92.1	94.4	90	2.89359	0.00642901	0.125099
Eubacterium_sp_AF15_50.t__SGB5042	21.1	5.6	35	-2.83677	0.00743669	0.125099
GGB3433_SGB4573.t__SGB4573_group	10.5	16.7	5	2.8236	0.00769052	0.125099
GGB9694_SGB15204.t__SGB15204	10.5	16.7	5	2.85673	0.00706704	0.125099
Hungatella_hathewayi.t__SGB4742	28.9	33.3	25	2.83278	0.00751288	0.125099
Lachnoclostridium_edouardi.t__SGB29433	13.2	22.2	5	2.84729	0.00723964	0.125099
Bacteroides_eggerthii.t__SGB1829	18.4	16.7	20	-2.80267	0.00811055	0.127676
Flavonifractor_plautii.t__SGB15132	89.5	100	80	2.76642	0.00888877	0.135554
Clostridia_bacterium.t__SGB15385	26.3	11.1	40	-2.74282	0.00943228	0.139483
Blautia_producta.t__SGB4786	10.5	16.7	5	2.71227	0.0101818	0.146139
Lachnospiraceae_bacterium.t__SGB4780	68.4	50	85	-2.68563	0.0108801	0.1517
Clostridia_bacterium.t__SGB15374	18.4	5.6	30	-2.62287	0.0127038	0.154986
Enterocloster_asparagiformis.t__SGB4724	21.1	22.2	20	2.6541	0.0117635	0.154986
GGB9705_SGB15224.t__SGB15224	31.6	5.6	55	-2.63307	0.0123893	0.154986
Lachnospiraceae_unclassified_SGB4882.t__SGB4882	44.7	44.4	45	-2.64146	0.0121362	0.154986
Lentisphaeria_bacterium.t__SGB9205	18.4	11.1	25	-2.66155	0.0115491	0.154986
Clostridia_bacterium.t__SGB3573	21.1	5.6	35	-2.5711	0.0144161	0.159888
Clostridiales_bacterium_1_7_47FAA.t__SGB4763	21.1	27.8	15	2.57313	0.0143449	0.159888
Enterocloster_bolteae.t__SGB4758_group	60.5	77.8	45	2.58638	0.0138896	0.159888
GGB9667_SGB15164.t__SGB15164	52.6	61.1	45	2.59521	0.0135937	0.159888
Lachnospiraceae_bacterium.t__SGB5200	28.9	33.3	25	2.54953	0.0151902	0.164729
Lachnospiraceae_unclassified_SGB4894.t__SGB4894	28.9	22.2	35	-2.52779	0.0160087	0.169831
Desulfovibrio_desulfuricans.t__SGB15463	10.5	16.7	5	2.50491	0.0169138	0.175616
GGB4599_SGB6362.t__SGB6362	15.8	5.6	25	-2.49043	0.0175104	0.178022
Eubacterium_sp_AF34_35BH.t__SGB5051	28.9	27.8	30	2.45984	0.0188346	0.184644
Veillonella_parvula.t__SGB6939	18.4	27.8	10	2.45797	0.0189184	0.184644
GGB45491_SGB63163.t__SGB63163	15.8	22.2	10	2.36277	0.0236624	0.217872
Gemmiger_formicilis.t__SGB15300	97.4	94.4	100	-2.37146	0.0231885	0.217872
Lachnospiraceae_bacterium.t__SGB4909	10.5	11.1	10	2.37074	0.0232274	0.217872
Clostridia_bacterium.t__SGB14874	18.4	27.8	10	2.35359	0.0241722	0.218445
Blautia_obeum.t__SGB4809	60.5	61.1	60	2.33641	0.0251537	0.219197
Eggerthella_lenta.t__SGB14809	68.4	83.3	55	2.34149	0.0248597	0.219197
Clostridia_bacterium.t__SGB15413	26.3	11.1	40	-2.32607	0.0257618	0.220557
Veillonella_atypica.t__SGB6936	15.8	22.2	10	2.27689	0.028838	0.242637

### Sheet: ASDT1_vs_TD
Feature	Prevalence (Overall)	Prevalence in Non-reference Group	Prevalence in Reference Group	LFC	Unadjusted P	FDR-adjusted P
Alistipes_ihumii.t__SGB2328	63.2	27.8	95	-7.8758	2.41477e-09	5.77129e-07
Prevotella_sp_P4_51.t__SGB1666	47.4	72.2	25	7.96522	1.85812e-09	5.77129e-07
Phocaeicola_coprocola.t__SGB1891_group	23.7	5.6	40	-5.862	1.0626e-06	0.000169307
Bacteroides_fragilis.t__SGB1853	42.1	83.3	5	5.01798	1.42205e-05	0.0014496
GGB3293_SGB4348.t__SGB4348	63.2	44.4	80	-4.99698	1.51632e-05	0.0014496
GGB9730_SGB15291.t__SGB15291	68.4	100	40	4.60232	5.03028e-05	0.00400746
Phocaeicola_plebeius.t__SGB1903_group	10.5	5.6	15	-4.54955	5.89765e-05	0.00402726
Clostridia_unclassified_SGB4317.t__SGB4317	21.1	5.6	35	-4.45916	7.73857e-05	0.00462379
Pseudoruminococcus_massiliensis.t__SGB4280	23.7	38.9	10	4.41232	8.90456e-05	0.00472931
Bacilli_bacterium.t__SGB6503	13.2	5.6	20	-4.22213	0.000156874	0.0062488
GGB9602_SGB15031.t__SGB15031	52.6	27.8	75	-4.25863	0.000140784	0.0062488
Streptococcus_sp_A12.t__SGB8059_group	23.7	38.9	10	4.22258	0.000156667	0.0062488
GGB9712_SGB15244.t__SGB15244	21.1	11.1	30	-4.18684	0.000174142	0.00640308
Collinsella_sp_AF08_23.t__SGB14739	15.8	33.3	0	4.08373	0.00023595	0.00751892
GGB6612_SGB9346.t__SGB9346	34.2	66.7	5	4.09337	0.000229358	0.00751892
Bifidobacterium_catenulatum.t__SGB17241	23.7	5.6	40	-3.99278	0.000307907	0.00919874
Clostridia_bacterium.t__SGB15374	18.4	5.6	30	-3.91779	0.000382964	0.0104177
Clostridiaceae_bacterium_NSJ_31.t__SGB14839	28.9	5.6	50	-3.90949	0.000392297	0.0104177
Bacteroides_intestinalis.t__SGB1846	57.9	100	20	3.85399	0.0004606	0.0107516
Clostridia_bacterium.t__SGB54300	18.4	0	35	-3.84526	0.000472349	0.0107516
Veillonella_parvula.t__SGB6939	28.9	50	10	3.8675	0.000442982	0.0107516
Bacteroides_nordii.t__SGB1858	63.2	100	30	3.82454	0.000501417	0.0108944
Clostridia_bacterium.t__SGB14937	65.8	44.4	85	-3.79583	0.000544563	0.0113174
Clostridia_bacterium.t__SGB5183	18.4	5.6	30	-3.76424	0.000596214	0.0113996
Coprobacter_secundus.t__SGB1962	50	100	5	3.76761	0.000590481	0.0113996
Blautia_glucerasea.t__SGB4816	31.6	50	15	3.74826	0.000624115	0.0114741
Ruminococcaceae_unclassified_SGB4425.t__SGB4425_group	18.4	0	35	-3.56327	0.00105453	0.0178608
Sutterella_wadsworthensis.t__SGB9283	71.1	100	45	3.55629	0.00107543	0.0178608
Turicibacter_sanguinis.t__SGB6847	42.1	77.8	10	3.55359	0.00108361	0.0178608
Ruminococcaceae_unclassified_SGB15233.t__SGB15233	50	61.1	40	-3.52669	0.00116846	0.0186175
GGB9615_SGB15051.t__SGB15051	18.4	5.6	30	-3.5136	0.00121205	0.0186891
Haemophilus_parainfluenzae.t__SGB9712_group	60.5	77.8	45	3.48279	0.00132088	0.0197307
Veillonella_dispar.t__SGB6952	18.4	27.8	10	3.40078	0.00165823	0.0240192
Streptococcus_parasanguinis.t__SGB8071	36.8	55.6	20	3.38194	0.00174667	0.0245561
Veillonella_atypica.t__SGB6936	21.1	33.3	10	3.36348	0.00183768	0.0250975
GGB9634_SGB15093.t__SGB15093	36.8	22.2	50	-3.34973	0.00190836	0.0253387
Bacteroides_finegoldii.t__SGB1862	23.7	5.6	40	-3.31899	0.002076	0.0261139
GGB9176_SGB14114.t__SGB14114	31.6	16.7	45	-3.32502	0.00204207	0.0261139
Hungatella_hathewayi.t__SGB4741	26.3	38.9	15	3.28107	0.00230223	0.0282171
Faecalibacillus_faecis.t__SGB6750	28.9	16.7	40	-3.25282	0.00248587	0.0282915
Lachnospira_SGB5077.t__SGB5077	57.9	83.3	35	3.26025	0.00243626	0.0282915
Roseburia_faecis.t__SGB4925	94.7	100	90	3.26212	0.00242395	0.0282915
Faecalibacterium_prausnitzii.t__SGB15316_group	100	100	100	3.21635	0.00274363	0.030499
Bacteroides_thetaiotaomicron.t__SGB1861	92.1	100	85	3.20006	0.00286682	0.0311441
Ruminococcaceae_bacterium.t__SGB14177	18.4	5.6	30	-3.1859	0.00297815	0.0316345
Clostridia_bacterium.t__SGB14026	10.5	5.6	15	-3.16084	0.0031853	0.0330994
Lachnospiraceae_unclassified_SGB4894.t__SGB4894	18.4	0	35	-3.14975	0.00328121	0.0333706
Bacteroides_congonensis.t__SGB1878	18.4	38.9	0	3.04287	0.00435775	0.0416845
Barnesiella_intestinihominis.t__SGB1965	71.1	55.6	85	-3.04265	0.00436031	0.0416845
Clostridia_bacterium.t__SGB14311	23.7	5.6	40	-3.0512	0.00426316	0.0416845
Clostridia_bacterium.t__SGB14137	21.1	5.6	35	-3.00438	0.00482145	0.0451893
Anaerotignum_faecicola.t__SGB5190	28.9	16.7	40	-2.98887	0.00502122	0.0452648
Clostridia_unclassified_SGB4367.t__SGB4367	34.2	16.7	50	-2.98189	0.0051136	0.0452648
GGB9642_SGB15119.t__SGB15119	10.5	5.6	15	-2.98693	0.00504675	0.0452648
Clostridia_bacterium.t__SGB13977	13.2	5.6	20	-2.95396	0.00549949	0.0477956
Clostridia_bacterium.t__SGB14252	52.6	55.6	50	-2.93967	0.00570732	0.0482286
GGB1266_SGB1699.t__SGB1699	71.1	94.4	50	2.93001	0.00585201	0.0482286
Ruminococcus_sp_AF41_9.t__SGB25497	34.2	55.6	15	2.93136	0.00583155	0.0482286
Parabacteroides_merdae.t__SGB1949	97.4	100	95	2.92072	0.00599443	0.048565
Anaeromassilibacillus_sp_An250.t__SGB14894	39.5	27.8	50	-2.88163	0.00662985	0.0528178
GGB4599_SGB6362.t__SGB6362	13.2	0	25	-2.86654	0.00689166	0.0540035
Ruminococcaceae_bacterium.t__SGB4247	13.2	5.6	20	-2.85855	0.00703422	0.0542315
Bacteroides_faecis.t__SGB1860	18.4	0	35	-2.83876	0.00739912	0.0550171
Butyricimonas_faecihominis.t__SGB1786	23.7	16.7	30	-2.83205	0.00752676	0.0550171
Ruminococcaceae_bacterium.t__SGB15249	78.9	77.8	80	-2.83252	0.00751786	0.0550171
Ruminococcaceae_bacterium.t__SGB53515	47.4	55.6	40	2.82843	0.00759651	0.0550171
Veillonella_rogosae.t__SGB6956	18.4	22.2	15	2.8216	0.00772977	0.0551467
Clostridia_bacterium.t__SGB4335	15.8	5.6	25	-2.80003	0.00816489	0.0570729
Lachnospiraceae_bacterium.t__SGB4750	84.2	88.9	80	2.79649	0.00823856	0.0570729
Faecalibacterium_prausnitzii.t__SGB15323	10.5	5.6	15	-2.78324	0.00851953	0.0581762
Firmicutes_bacterium.t__SGB49188	21.1	5.6	35	-2.76482	0.00892487	0.0600857
Candidatus_Geddesella_stercoravicola.t__SGB14262	13.2	5.6	20	-2.75386	0.0091744	0.0609078
Clostridia_bacterium.t__SGB14954	10.5	5.6	15	-2.74383	0.00940846	0.0616061
Clostridia_bacterium.t__SGB15370	34.2	22.2	45	-2.67403	0.0111976	0.0723305
Anaerosacchariphilus_sp_NSJ_68.t__SGB4772	39.5	55.6	25	2.64837	0.0119311	0.0759676
GGB9342_SGB14306.t__SGB14306	36.8	11.1	60	-2.64339	0.0120785	0.0759676
Eisenbergiella_massiliensis.t__SGB4987	15.8	11.1	20	-2.63011	0.0124798	0.0774719
Alistipes_indistinctus.t__SGB2325	63.2	61.1	65	-2.60898	0.0131438	0.0775645
Clostridia_bacterium.t__SGB14253	39.5	33.3	45	-2.61389	0.0129867	0.0775645
Clostridiales_bacterium_Marseille_P2846.t__SGB29342	15.8	5.6	25	-2.61168	0.0130572	0.0775645
Ruminococcaceae_bacterium.t__SGB53821	42.1	61.1	25	2.62049	0.0127782	0.0775645
Mediterraneibacter_sp_gm002.t__SGB4553	36.8	61.1	15	2.59919	0.0134624	0.0784758
Clostridia_bacterium.t__SGB3988	65.8	61.1	70	-2.58214	0.014034	0.0808221
Clostridium_perfringens.t__SGB6191	10.5	16.7	5	2.5712	0.0144126	0.0810499
Neglecta_timonensis.t__SGB14851	28.9	11.1	45	-2.57123	0.0144113	0.0810499
Eubacterium_sp_AF34_35BH.t__SGB5051	28.9	27.8	30	2.54993	0.0151752	0.084346
Bifidobacterium_pseudocatenulatum.t__SGB17237	63.2	61.1	65	-2.52783	0.016007	0.0879465
Anaerostipes_hadrus.t__SGB4540_group	100	100	100	-2.51736	0.0164154	0.0891654
Clostridium_SGB6179.t__SGB6179	28.9	22.2	35	-2.47988	0.0179571	0.0964437
Clostridia_bacterium.t__SGB14929	18.4	27.8	10	2.44561	0.0194808	0.103465
Butyricimonas_virosa.t__SGB1784	34.2	66.7	5	2.43267	0.0200863	0.105508
GGB4768_SGB6601.t__SGB6601	34.2	72.2	0	2.42486	0.0204598	0.106302
Clostridia_bacterium.t__SGB14932	39.5	22.2	55	-2.40806	0.0212853	0.108797
Clostridia_bacterium.t__SGB53497	15.8	22.2	10	2.40587	0.0213951	0.108797
Bacilli_unclassified_SGB6478.t__SGB6478	10.5	5.6	15	-2.38426	0.0225056	0.111471
Clostridia_bacterium.t__SGB14263	18.4	5.6	30	-2.37498	0.0229987	0.111471
Dorea_longicatena.t__SGB4582_group	86.8	88.9	85	2.37495	0.0230004	0.111471
Escherichia_coli.t__SGB10068	68.4	83.3	55	2.37334	0.0230871	0.111471
Lentisphaeria_bacterium.t__SGB9205	18.4	11.1	25	-2.3858	0.022425	0.111471
Anaerotruncus_rubiinfantis.t__SGB25416	57.9	50	65	-2.33983	0.0249555	0.114833
GGB3256_SGB4303.t__SGB4303	60.5	88.9	35	2.33933	0.0249847	0.114833
GGB9524_SGB14924.t__SGB14924	28.9	16.7	40	-2.34652	0.0245719	0.114833
GGB9667_SGB15164.t__SGB15164	31.6	16.7	45	-2.34473	0.0246741	0.114833
Lawsonibacter_sp_NSJ_51.t__SGB15131	34.2	27.8	40	-2.34649	0.0245734	0.114833
Blautia_sp_AF19_10LB.t__SGB4810	36.8	66.7	10	2.32885	0.0255968	0.115427
Clostridia_bacterium.t__SGB4136	10.5	16.7	5	2.3304	0.0255054	0.115427
GGB3614_SGB4886.t__SGB4886	21.1	5.6	35	-2.3182	0.0262328	0.11719
Eubacterium_rectale.t__SGB4933_group	100	100	100	-2.30635	0.0269578	0.119313
Candidatus_Borkfalkia_ceftriaxoniphila.t__SGB14027	65.8	61.1	70	-2.29834	0.0274574	0.119562
Ruminococcaceae_bacterium.t__SGB4419	21.1	22.2	20	2.29744	0.0275142	0.119562
Bifidobacterium_angulatum.t__SGB17231	42.1	77.8	10	2.26614	0.0295526	0.126086
Lachnospira_sp_NSJ_43.t__SGB5087	65.8	72.2	60	2.2669	0.0295017	0.126086
Longibaculum_muris.t__SGB6769	10.5	16.7	5	2.26237	0.0298068	0.126086
Dysosmobacter_sp_NSJ_60.t__SGB15124	81.6	88.9	75	2.24575	0.030952	0.129781
Clostridia_bacterium.t__SGB13979	34.2	27.8	40	-2.23368	0.0318082	0.132211
Prevotella_buccalis.t__SGB1517	13.2	5.6	20	-2.22358	0.0325411	0.134092
GGB9619_SGB15067.t__SGB15067	50	55.6	45	2.19343	0.0348184	0.14225
Anaerotruncus_colihominis.t__SGB14963	57.9	55.6	60	2.17237	0.0364921	0.147174
Clostridia_bacterium.t__SGB3957	76.3	61.1	90	-2.17055	0.0366395	0.147174
Clostridia_bacterium.t__SGB14043	28.9	27.8	30	-2.16448	0.0371373	0.14793
Desulfovibrio_piger.t__SGB15467_group	57.9	83.3	35	2.14358	0.0388955	0.152394
Lachnospiraceae_bacterium_OM04_12BH.t__SGB4893	34.2	22.2	45	-2.14371	0.0388844	0.152394
Bacteroides_xylanisolvens.t__SGB1867	84.2	72.2	95	-2.12631	0.040403	0.155942
Flavonifractor_plautii.t__SGB15132	86.8	94.4	80	2.12561	0.0404658	0.155942
Lachnospiraceae_unclassified_SGB4882.t__SGB4882	39.5	33.3	45	-2.11846	0.041106	0.155942
Ruminococcaceae_unclassified_SGB15234.t__SGB15234	60.5	50	70	-2.11887	0.0410687	0.155942
Clostridiaceae_bacterium_OM08_6BH.t__SGB4768	78.9	77.8	80	-2.08762	0.0439706	0.165456
Rikenellaceae_bacterium.t__SGB2317	36.8	22.2	50	-2.08412	0.0443062	0.165456
GGB4596_SGB6358.t__SGB6358	10.5	0	20	-2.07854	0.0448472	0.166178
Clostridia_bacterium.t__SGB15390	18.4	11.1	25	-2.07097	0.0455891	0.167231
Ruminococcus_bromii.t__SGB4285_group	89.5	77.8	100	-2.06852	0.0458311	0.167231
Clostridium_fessum.t__SGB4705	100	100	100	2.0634	0.0463423	0.167815
Anaerotruncus_massiliensis.t__SGB14965	23.7	5.6	40	-2.0551	0.0471805	0.169148
Eubacterium_ventriosum.t__SGB5045	57.9	77.8	40	2.05277	0.047418	0.169148
Clostridia_bacterium.t__SGB4155	13.2	0	25	-2.04369	0.0483546	0.171211
Slackia_piriformis.t__SGB14779	13.2	0	25	-2.03809	0.0489393	0.172007
Clostridiales_bacterium_NSJ_40.t__SGB72336	21.1	33.3	10	2.02945	0.0498554	0.173948
Clostridium_sp_AF34_13.t__SGB4659	34.2	50	20	2.02178	0.0506805	0.175545
GGB9818_SGB15459.t__SGB15459	10.5	5.6	15	-2.01601	0.0513087	0.176443
Bacteroides_eggerthii.t__SGB1829	26.3	33.3	20	1.99215	0.0539802	0.180253
Clostridia_bacterium.t__SGB15413	36.8	33.3	40	-1.99085	0.0541301	0.180253
Clostridiales_bacterium.t__SGB15158	34.2	33.3	35	1.99734	0.053389	0.180253
GGB4769_SGB6602.t__SGB6602	10.5	16.7	5	1.99582	0.0535625	0.180253
Mediterraneibacter_glycyrrhizinilyticus.t__SGB4606	10.5	11.1	10	1.98935	0.0543022	0.180253
Clostridium_sp_NSJ_42.t__SGB6174_group	42.1	33.3	50	-1.97939	0.0554586	0.182822
Blautia_sp_OF03_15BH.t__SGB4779	60.5	88.9	35	1.97088	0.0564642	0.184862
GGB9347_SGB14313.t__SGB14313	10.5	0	20	-1.96447	0.0572308	0.186098
Dielma_fastidiosa.t__SGB4031	34.2	27.8	40	1.93566	0.0607937	0.195029
GGB9699_SGB15216.t__SGB15216	92.1	94.4	90	-1.93818	0.0604741	0.195029
GGB9608_SGB15041.t__SGB15041	44.7	72.2	20	1.93035	0.0614701	0.195885
Ruminococcus_sp_NSJ_71.t__SGB4290	36.8	38.9	35	1.92381	0.0623137	0.197258
Clostridia_bacterium.t__SGB14022	13.2	5.6	20	-1.90791	0.0644041	0.202534
Faecalibacterium_SGB15346.t__SGB15346	86.8	100	75	1.8883	0.0670656	0.209525
GGB3034_SGB4030.t__SGB4030	10.5	5.6	15	-1.88451	0.0675898	0.209792
Clostridia_unclassified_SGB14951.t__SGB14951	13.2	5.6	20	-1.87879	0.0683889	0.210107
GGB9512_SGB14909.t__SGB14909	10.5	5.6	15	-1.8775	0.0685704	0.210107
GGB9532_SGB14933.t__SGB14933	13.2	0	25	-1.8694	0.0697191	0.210981
Muribaculum_gordoncarteri.t__SGB2087	34.2	72.2	0	1.86926	0.0697384	0.210981
Bacilli_unclassified_SGB6571.t__SGB6571	34.2	16.7	50	-1.85658	0.0715697	0.215159
Clostridia_bacterium.t__SGB15403	10.5	0	20	-1.83697	0.0744817	0.222514
Clostridium_spiroforme.t__SGB6747	47.4	38.9	55	-1.79596	0.0808983	0.240183
Clostridium_sp_OM07_10AC.t__SGB4655	18.4	22.2	15	1.77545	0.0842785	0.244897
Coprobacillus_cateniformis.t__SGB6771	23.7	16.7	30	-1.77392	0.0845357	0.244897
GGB9633_SGB15090.t__SGB15090	47.4	72.2	25	1.774	0.0845218	0.244897
GGB9787_SGB15410.t__SGB15410	21.1	11.1	30	-1.77398	0.0845251	0.244897

### Sheet: ASDT2_vs_TD
Feature	Prevalence (Overall)	Prevalence in Non-reference Group	Prevalence in Reference Group	LFC	Unadjusted P	FDR-adjusted P
Prevotella_sp_P4_51.t__SGB1666	30.6	37.5	25	6.39557	2.65133e-07	0.000127529
Alistipes_ihumii.t__SGB2328	58.3	12.5	95	-5.97831	9.18877e-07	0.00022099
GGB6612_SGB9346.t__SGB9346	25	50	5	5.05277	1.46743e-05	0.00152903
GGB9602_SGB15031.t__SGB15031	58.3	37.5	75	-5.02847	1.57788e-05	0.00152903
Phocaeicola_coprocola.t__SGB1891_group	22.2	0	40	-5.02602	1.58943e-05	0.00152903
Bacilli_bacterium.t__SGB6503	11.1	0	20	-4.52361	7.05914e-05	0.00424431
Bacteroides_intestinalis.t__SGB1846	52.8	93.8	20	4.54367	6.65417e-05	0.00424431
Lachnospiraceae_bacterium.t__SGB4905	19.4	43.8	0	4.53626	6.80108e-05	0.00424431
Emergencia_timonensis.t__SGB3970	19.4	43.8	0	4.28243	0.000143113	0.00688373
Hungatella_hathewayi.t__SGB4739	25	6.2	40	-4.31188	0.000131335	0.00688373
Clostridia_bacterium.t__SGB54300	22.2	6.2	35	-4.19217	0.000186048	0.00813537
Enterocloster_bolteae.t__SGB4758_group	47.2	50	45	4.07812	0.000258709	0.0103699
Dielma_fastidiosa.t__SGB4031	41.7	43.8	40	4.04944	0.000280968	0.0103958
Clostridiales_bacterium_NSJ_40.t__SGB72336	27.8	50	10	3.95275	0.00037071	0.0127365
Roseburia_faecis.t__SGB4925	80.6	68.8	90	3.80737	0.000560384	0.0179697
Alistipes_finegoldii.t__SGB2301	66.7	37.5	90	-3.6803	0.000801083	0.0226659
Bacteroides_fragilis.t__SGB1853	25	50	5	3.6811	0.000799284	0.0226659
Clostridiaceae_bacterium_NSJ_31.t__SGB14839	30.6	6.2	50	-3.64028	0.000895764	0.0239368
Veillonella_dispar.t__SGB6952	25	43.8	10	3.60944	0.000976053	0.0247095
GGB9634_SGB15093.t__SGB15093	36.1	18.8	50	-3.53919	0.00118571	0.0285164
Sutterella_wadsworthensis.t__SGB9283	61.1	81.2	45	3.44113	0.00155225	0.035554
Anaerotruncus_colihominis.t__SGB14963	61.1	62.5	60	3.37128	0.00187742	0.0396424
Lachnospiraceae_unclassified_SGB4894.t__SGB4894	22.2	6.2	35	-3.36773	0.00189558	0.0396424
Hungatella_hathewayi.t__SGB4742	30.6	37.5	25	3.29369	0.00231509	0.0463982
GGB9705_SGB15224.t__SGB15224	38.9	18.8	55	-3.24419	0.00264355	0.0508618
Coprobacter_secundus.t__SGB1962	36.1	75	5	3.16417	0.00327037	0.0605018
Streptococcus_sp_A12.t__SGB8059_group	19.4	31.2	10	3.13898	0.00349537	0.0622694
Bacteroides_nordii.t__SGB1858	52.8	81.2	30	3.1131	0.00374187	0.06428
Clostridiales_bacterium.t__SGB15158	22.2	6.2	35	-3.03213	0.00462364	0.0766886
Akkermansia_sp_BIOML_A40.t__SGB9223	13.9	6.2	20	-3.00726	0.00493179	0.079073
Clostridium_sp_SN20.t__SGB29328	16.7	6.2	25	-2.96934	0.00543922	0.0843957
Bacilli_unclassified_SGB6422.t__SGB6422	11.1	12.5	10	2.935	0.00594071	0.0892963
GGB9347_SGB14313.t__SGB14313	13.9	6.2	20	-2.92135	0.00615199	0.08967
Clostridia_bacterium.t__SGB14198	27.8	6.2	45	-2.90131	0.00647483	0.0915998
Clostridiales_bacterium.t__SGB15143	75	81.2	70	2.7965	0.00843909	0.109708
Faecalibacillus_faecis.t__SGB6750	33.3	25	40	-2.80597	0.00824093	0.109708
Lachnospiraceae_bacterium_OM04_12BH.t__SGB4893	30.6	12.5	45	-2.7991	0.00838414	0.109708
Anaerotignum_faecicola.t__SGB5190	27.8	12.5	40	-2.78069	0.00877957	0.111131
Bacteroides_salyersiae.t__SGB1857	11.1	6.2	15	-2.75161	0.00943997	0.116426
GGB9787_SGB15410.t__SGB15410	19.4	6.2	30	-2.73064	0.00994452	0.116666
Ruminococcaceae_bacterium.t__SGB15249	75	68.8	80	-2.73132	0.00992765	0.116666
Lachnospiraceae_unclassified_SGB4882.t__SGB4882	38.9	31.2	45	-2.68573	0.0111106	0.127243
Lachnospira_sp_NSJ_43.t__SGB5087	50	37.5	60	2.63304	0.0126397	0.141388
Bacilli_unclassified_SGB6540.t__SGB6540	16.7	6.2	25	-2.59541	0.0138486	0.148026
Christensenella_massiliensis.t__SGB29339	27.8	43.8	15	2.59831	0.0137517	0.148026
Blautia_sp_AF19_10LB.t__SGB4810	27.8	50	10	2.58065	0.0143513	0.150064
Bacteroides_eggerthii.t__SGB1829	19.4	18.8	20	2.55667	0.0152035	0.155593
Clostridia_bacterium.t__SGB4335	16.7	6.2	25	-2.5162	0.0167487	0.167836
Clostridia_bacterium.t__SGB5183	22.2	12.5	30	-2.50293	0.0172859	0.169684
Erysipelatoclostridium_ramosum.t__SGB6744	27.8	43.8	15	2.44092	0.0200107	0.177339
GGB2982_SGB3964.t__SGB3964	47.2	18.8	70	-2.44633	0.0197581	0.177339
GGB4769_SGB6602.t__SGB6602	11.1	18.8	5	2.42	0.0210152	0.177339
GGB9730_SGB15291.t__SGB15291	52.8	68.8	40	2.42211	0.0209114	0.177339
Mediterraneibacter_sp_gm002.t__SGB4553	30.6	50	15	2.44458	0.0198398	0.177339
Prevotella_buccalis.t__SGB1517	16.7	12.5	20	2.44745	0.0197064	0.177339
Ruminococcaceae_unclassified_SGB4425.t__SGB4425_group	25	12.5	35	-2.42436	0.0208022	0.177339
Victivallis_vadensis.t__SGB9202	25	6.2	40	-2.42677	0.0206849	0.177339
Haemophilus_parainfluenzae.t__SGB9712_group	52.8	62.5	45	2.40596	0.0217145	0.18008
Ruminococcaceae_unclassified_SGB15233.t__SGB15233	38.9	37.5	40	-2.3927	0.0223947	0.182573
Clostridia_bacterium.t__SGB4136	11.1	18.8	5	2.38343	0.0228815	0.183433
GGB51510_SGB71883.t__SGB71883	13.9	6.2	20	-2.36082	0.0241087	0.190103
Ruminococcus_sp_AF41_9.t__SGB25497	22.2	31.2	15	2.3537	0.0245081	0.190135
Clostridium_innocuum.t__SGB4037_group	36.1	50	25	2.32683	0.0260674	0.195913
Parasutterella_SGB9260.t__SGB9260	33.3	50	20	-2.33338	0.0256791	0.195913
Anaerobutyricum_hallii.t__SGB4537	50	25	70	-2.30465	0.0274214	0.202918
Clostridia_bacterium.t__SGB47427	13.9	6.2	20	-2.28985	0.0283599	0.206683
Mediterraneibacter_butyricigenes.t__SGB25493	44.4	43.8	45	2.25982	0.030353	0.214054
Pseudoruminococcus_massiliensis.t__SGB4280	13.9	18.8	10	2.26557	0.029962	0.214054
Ruminococcaceae_bacterium.t__SGB4247	13.9	6.2	20	-2.25469	0.0307063	0.214054
Clostridia_bacterium.t__SGB15370	25	0	45	-2.2334	0.0322098	0.218095
Lachnospiraceae_bacterium.t__SGB5200	27.8	31.2	25	2.22739	0.0326462	0.218095
Methanobrevibacter_smithii.t__SGB714_group	27.8	25	30	2.23441	0.0321373	0.218095
Bacteroides_thetaiotaomicron.t__SGB1861	86.1	87.5	85	2.19579	0.0350285	0.227685
Barnesiella_intestinihominis.t__SGB1965	61.1	31.2	85	-2.19904	0.0347768	0.227685
Roseburia_intestinalis.t__SGB4951	63.9	62.5	65	2.18368	0.0359815	0.230762
GGB9524_SGB14924.t__SGB14924	30.6	18.8	40	-2.167	0.0373328	0.233209
Ruminococcus_sp_NSJ_71.t__SGB4290	19.4	0	35	-2.17183	0.0369372	0.233209
Blautia_stercoris.t__SGB4788_group	16.7	18.8	15	2.14043	0.0395779	0.235024
Butyricimonas_virosa.t__SGB1784	22.2	43.8	5	2.14751	0.0389684	0.235024
Faecalibacterium_prausnitzii.t__SGB15317	80.6	75	85	-2.14198	0.0394436	0.235024
Lachnospiraceae_bacterium.t__SGB5050	11.1	6.2	15	-2.15032	0.0387286	0.235024
Hydrogeniiclostidium_mannosilyticum.t__SGB14890	38.9	37.5	40	2.12452	0.0409781	0.240371

### Sheet: ASDT1_vs_ASDT0
Feature	Prevalence (Overall)	Prevalence in Non-reference Group	Prevalence in Reference Group	LFC	Unadjusted P	FDR-adjusted P
GGB1266_SGB1699.t__SGB1699	69.4	94.4	44.4	9.73714	2.09373e-22	8.87743e-20
GGB6612_SGB9346.t__SGB9346	38.9	66.7	11.1	6.44651	1.14455e-10	2.42644e-08
Ruminococcaceae_bacterium_D5.t__SGB14960	25	16.7	33.3	-6.24078	4.35391e-10	6.15353e-08
Muribaculum_gordoncarteri.t__SGB2087	44.4	72.2	16.7	6.03713	1.56882e-09	1.66295e-07
Hungatella_hathewayi.t__SGB4742	19.4	5.6	33.3	-5.9852	2.16129e-09	1.83278e-07
Parabacteroides_goldsteinii.t__SGB1941	50	94.4	5.6	5.45207	4.97863e-08	3.51823e-06
GGB9633_SGB15090.t__SGB15090	38.9	72.2	5.6	5.12582	2.96248e-07	1.79442e-05
Phocaeicola_coprocola.t__SGB1891_group	25	5.6	44.4	-5.05935	4.20693e-07	2.22967e-05
Butyricimonas_faecalis.t__SGB1782	47.2	88.9	5.6	4.75557	1.97885e-06	9.3226e-05
GGB9635_SGB15106.t__SGB15106	36.1	55.6	16.7	4.69444	2.67338e-06	0.000113351
GGB4768_SGB6601.t__SGB6601	38.9	72.2	5.6	4.64047	3.47612e-06	0.000133989
Intestinibacter_bartlettii.t__SGB6140	97.2	100	94.4	4.60861	4.05373e-06	0.000143232
GGB9730_SGB15291.t__SGB15291	63.9	100	27.8	4.58664	4.50429e-06	0.000146909
Alistipes_communis.t__SGB2290	83.3	100	66.7	4.524	6.06806e-06	0.000183775
Faecalibacterium_prausnitzii.t__SGB15316_group	100	100	100	4.47269	7.72422e-06	0.000204692
GGB9522_SGB14921.t__SGB14921	27.8	50	5.6	4.48063	7.44216e-06	0.000204692
Anaerostipes_hadrus.t__SGB4540_group	97.2	100	94.4	-4.41404	1.01459e-05	0.000253052
Alistipes_ihumii.t__SGB2328	41.7	27.8	55.6	-4.13419	3.56214e-05	0.000839081
GGB9667_SGB15164.t__SGB15164	38.9	16.7	61.1	-4.07128	4.67546e-05	0.00104337
Faecalibacterium_SGB15346.t__SGB15346	75	100	50	3.96921	7.21125e-05	0.00152879
Bacteroides_eggerthii.t__SGB1829	25	33.3	16.7	3.91009	9.22612e-05	0.00184525
Porphyromonas_SGB1977.t__SGB1977	11.1	5.6	16.7	-3.89726	9.72858e-05	0.00184525
Prevotella_sp_P4_51.t__SGB1666	50	72.2	27.8	3.89036	0.000100096	0.00184525
Collinsella_aerofaciens.t__SGB14546_group	80.6	100	61.1	3.81903	0.000133976	0.00236692
GGB3293_SGB4348.t__SGB4348	52.8	44.4	61.1	-3.68581	0.000227972	0.00386641
Clostridia_bacterium.t__SGB14932	41.7	22.2	61.1	-3.65079	0.00026143	0.00410543
Firmicutes_bacterium_AF16_15.t__SGB4993	83.3	100	66.7	3.65103	0.00026119	0.00410543
GGB51441_SGB71759.t__SGB71759	44.4	83.3	5.6	3.63977	0.000272881	0.0041322
Clostridia_bacterium.t__SGB14937	58.3	44.4	72.2	-3.61507	0.000300265	0.00434469
Enterocloster_aldensis.t__SGB4762	22.2	16.7	27.8	-3.60046	0.000317654	0.00434469
Lachnospiraceae_bacterium.t__SGB5062	22.2	38.9	5.6	3.60052	0.000317579	0.00434469
GGB3256_SGB4303.t__SGB4303	61.1	88.9	33.3	3.57032	0.000356541	0.00472417
Blautia_sp_OF03_15BH.t__SGB4779	61.1	88.9	33.3	3.4671	0.000526113	0.00675976
Clostridiaceae_bacterium.t__SGB4770	47.2	72.2	22.2	3.43549	0.000591475	0.00737604
Bacteroides_finegoldii.t__SGB1862	25	5.6	44.4	-3.4162	0.000635026	0.00769288
GGB9758_SGB15368.t__SGB15368	72.2	100	44.4	3.39093	0.000696553	0.00820385
Bacteroides_nordii.t__SGB1858	61.1	100	22.2	3.32972	0.000869328	0.00996203
Roseburia_faecis.t__SGB4925	80.6	100	61.1	3.30448	0.000951528	0.010617
Blautia_glucerasea.t__SGB4816	27.8	50	5.6	3.23947	0.00119751	0.012143
Clostridia_unclassified_SGB4317.t__SGB4317	16.7	5.6	27.8	-3.24006	0.00119506	0.012143
Eggerthella_lenta.t__SGB14809	72.2	61.1	83.3	-3.2382	0.00120285	0.012143
Lachnospira_SGB5077.t__SGB5077	55.6	83.3	27.8	3.24853	0.00116001	0.012143
Agathobaculum_butyriciproducens.t__SGB14993_group	97.2	100	94.4	3.15988	0.00157836	0.0155634
Lachnospiraceae_bacterium.t__SGB4780	72.2	94.4	50	3.13808	0.00170057	0.0163873
Alistipes_finegoldii.t__SGB2301	80.6	72.2	88.9	-3.12866	0.00175605	0.0165459
Streptococcus_sp_A12.t__SGB8059_group	25	38.9	11.1	3.114	0.00184568	0.0170124
Turicibacter_sanguinis.t__SGB6847	58.3	77.8	38.9	3.07483	0.00210619	0.0190005
Clostridia_bacterium.t__SGB3961	30.6	5.6	55.6	-3.03229	0.00242708	0.0214392
Blautia_sp_AF19_10LB.t__SGB4810	38.9	66.7	11.1	3.00991	0.00261329	0.0221607
GGB3005_SGB3996.t__SGB3996	50	33.3	66.7	-3.01336	0.00258375	0.0221607
Ruminococcaceae_bacterium.t__SGB15249	77.8	77.8	77.8	-2.97916	0.00289035	0.0240296
Enterocloster_bolteae.t__SGB4758_group	72.2	66.7	77.8	-2.95818	0.00309458	0.0252328
Faecalibacillus_faecis.t__SGB6750	25	16.7	33.3	-2.91928	0.00350844	0.0280675
Anaerosacchariphilus_sp_NSJ_68.t__SGB4772	30.6	55.6	5.6	2.89535	0.00378739	0.029738
GGB3478_SGB4643.t__SGB4643	36.1	55.6	16.7	2.87296	0.00406645	0.0313486
Ruminococcaceae_bacterium.t__SGB53821	38.9	61.1	16.7	2.85995	0.00423704	0.0320805
GGB9559_SGB14969.t__SGB14969	16.7	27.8	5.6	2.82288	0.00475939	0.0354032
Bacteroides_fragilis.t__SGB1853	44.4	83.3	5.6	2.80748	0.0049931	0.0365013
Gordonibacter_urolithinfaciens.t__SGB14808	22.2	5.6	38.9	-2.78174	0.0054069	0.0388564
Clostridium_sp_AF34_10BH.t__SGB4914	94.4	100	88.9	2.7664	0.0056679	0.0400532
Adlercreutzia_equolifaciens.t__SGB14797_group	83.3	100	66.7	2.70869	0.00675489	0.0469521
Ruminococcaceae_bacterium.t__SGB53515	50	55.6	44.4	2.69549	0.00702845	0.0480655
Clostridia_bacterium.t__SGB15385	33.3	55.6	11.1	2.67053	0.00757326	0.049401
Clostridium_scindens.t__SGB4630_group	30.6	16.7	44.4	-2.67434	0.00748772	0.049401
Desulfovibrio_piger.t__SGB15467_group	50	83.3	16.7	2.67489	0.00747539	0.049401
Pseudoruminococcus_massiliensis.t__SGB4280	22.2	38.9	5.6	2.65754	0.00787134	0.0505674
Eisenbergiella_massiliensis.t__SGB4987	16.7	11.1	22.2	-2.64132	0.00825825	0.0522612
Lawsonibacter_sp_NSJ_51.t__SGB15131	30.6	27.8	33.3	-2.61768	0.00885294	0.0552007
Clostridium_SGB6179.t__SGB6179	30.6	22.2	38.9	-2.60945	0.00906892	0.0557278
Bifidobacterium_bifidum.t__SGB17256	55.6	72.2	38.9	2.58051	0.00986536	0.0597559
GGB4456_SGB6141.t__SGB6141	69.4	88.9	50	2.57456	0.0100366	0.0599371
Ruminococcus_sp_AF41_9.t__SGB25497	30.6	55.6	5.6	2.54973	0.0107807	0.0634864
Dorea_formicigenerans.t__SGB4575	88.9	100	77.8	2.52991	0.0114091	0.0654521
Parasutterella_excrementihominis.t__SGB9262	75	83.3	66.7	-2.52948	0.0114233	0.0654521
Parabacteroides_merdae.t__SGB1949	94.4	100	88.9	2.5103	0.012063	0.0681959
Clostridia_bacterium.t__SGB13979	16.7	27.8	5.6	2.4974	0.0125106	0.0697962
Coprococcus_eutactus.t__SGB5117	36.1	38.9	33.3	2.48045	0.0131215	0.0722534
Streptococcus_parasanguinis.t__SGB8071	47.2	55.6	38.9	2.41998	0.0155215	0.0843733
GGB9602_SGB15031.t__SGB15031	22.2	27.8	16.7	2.38054	0.0172871	0.0927816
Alistipes_putredinis.t__SGB2318	100	100	100	-2.29618	0.0216656	0.103122
Anaerotignum_faecicola.t__SGB5190	19.4	16.7	22.2	-2.29229	0.0218891	0.103122
Blautia_sp_MSK_21_1.t__SGB4829	47.2	72.2	22.2	2.30527	0.0211512	0.103122
Clostridiaceae_bacterium.t__SGB4721	75	88.9	61.1	2.32216	0.0202241	0.103122
Enterocloster_asparagiformis.t__SGB4724	22.2	22.2	22.2	-2.29374	0.0218052	0.103122
GGB6613_SGB9347.t__SGB9347	30.6	55.6	5.6	2.30978	0.0209001	0.103122
GGB9632_SGB15089.t__SGB15089	86.1	100	72.2	-2.3129	0.0207279	0.103122
Lachnospira_sp_NSJ_43.t__SGB5087	55.6	72.2	38.9	2.31705	0.0205013	0.103122
Lachnospiraceae_bacterium_BX3.t__SGB4651	16.7	22.2	11.1	2.30042	0.0214243	0.103122
Ruminococcaceae_bacterium.t__SGB14899	44.4	61.1	27.8	2.32927	0.0198447	0.103122
Sellimonas_intestinalis.t__SGB4617	25	16.7	33.3	-2.29907	0.0215009	0.103122
Bacteroides_intestinalis.t__SGB1846	69.4	100	38.9	2.27512	0.0228985	0.103568
Clostridia_bacterium.t__SGB13981	27.8	16.7	38.9	-2.27512	0.0228985	0.103568
Gemmiger_formicilis.t__SGB15300	94.4	94.4	94.4	2.28067	0.022568	0.103568
Veillonella_rogosae.t__SGB6956	25	22.2	27.8	2.27409	0.0229608	0.103568
GGB9608_SGB15041.t__SGB15041	41.7	72.2	11.1	2.25553	0.0241003	0.107563
Clostridia_bacterium.t__SGB3574	58.3	72.2	44.4	2.22393	0.0261531	0.11551
Veillonella_dispar.t__SGB6952	25	27.8	22.2	2.19867	0.0279011	0.121959
Alistipes_sp_AF17_16.t__SGB2326	63.9	94.4	33.3	2.19459	0.0281928	0.121977
Clostridia_bacterium.t__SGB5183	11.1	5.6	16.7	-2.17731	0.0294575	0.123663
Emergencia_timonensis.t__SGB3970	25	33.3	16.7	2.17862	0.0293597	0.123663
Eubacterium_ventriosum.t__SGB5045	61.1	77.8	44.4	2.18004	0.0292543	0.123663
Clostridium_symbiosum.t__SGB4699	30.6	27.8	33.3	-2.16966	0.0300326	0.124841
Ruminococcaceae_unclassified_SGB15309.t__SGB15309	16.7	27.8	5.6	2.16451	0.0304256	0.125247
Lachnospiraceae_bacterium.t__SGB4781	72.2	94.4	50	2.15562	0.0311137	0.126848
Clostridia_bacterium.t__SGB14311	13.9	5.6	22.2	-2.14428	0.0320108	0.128043
Clostridia_bacterium.t__SGB14854	33.3	38.9	27.8	2.1455	0.0319132	0.128043
Butyricicoccus_sp_AM29_23AC.t__SGB14991	25	38.9	11.1	2.12132	0.0338946	0.134311
Akkermansia_muciniphila.t__SGB9228	11.1	11.1	11.1	-2.11148	0.0347313	0.135102
GGB9237_SGB14179.t__SGB14179	13.9	5.6	22.2	-2.11242	0.0346506	0.135102
GGB4491_SGB6188.t__SGB6188	13.9	5.6	22.2	-2.08637	0.036945	0.142406
Clostridium_sp_NSJ_42.t__SGB6174_group	27.8	33.3	22.2	2.07817	0.0376941	0.143985
Mediterraneibacter_glycyrrhizinilyticus.t__SGB4606	11.1	11.1	11.1	2.06521	0.0389036	0.147278
Bacteroides_congonensis.t__SGB1878	22.2	38.9	5.6	2.06129	0.0392753	0.147369
Firmicutes_bacterium.t__SGB49188	16.7	5.6	27.8	-2.05449	0.0399279	0.148504
Anaerotruncus_massiliensis.t__SGB14965	22.2	5.6	38.9	-2.03689	0.041661	0.149741
Clostridiaceae_unclassified_SGB4769.t__SGB4769	47.2	77.8	16.7	2.03908	0.0414417	0.149741
Ruminococcus_lactaris.t__SGB4557	41.7	27.8	55.6	-2.03677	0.0416731	0.149741
Streptococcus_salivarius.t__SGB8007_group	75	72.2	77.8	2.03752	0.0415978	0.149741
Lachnospiraceae_bacterium.t__SGB4782	52.8	72.2	33.3	2.03154	0.0422003	0.150361
Romboutsia_timonensis.t__SGB6148	83.3	94.4	72.2	2.02301	0.0430718	0.152187
Haemophilus_parainfluenzae.t__SGB9712_group	69.4	77.8	61.1	2.0062	0.0448354	0.157109
Clostridiaceae_bacterium_NSJ_31.t__SGB14839	13.9	5.6	22.2	-1.97834	0.0478901	0.166438
Anaeromassilibacillus_sp_An250.t__SGB14894	38.9	27.8	50	-1.9642	0.0495073	0.170659
GGB9342_SGB14306.t__SGB14306	19.4	11.1	27.8	-1.95076	0.0510857	0.17468
Ruminococcaceae_bacterium.t__SGB14177	11.1	5.6	16.7	-1.94141	0.0522085	0.177091
Intestinibacter_SGB6139.t__SGB6139	66.7	77.8	55.6	1.93759	0.0526727	0.177248
Christensenella_minuta.t__SGB14142	19.4	11.1	27.8	-1.92846	0.0537977	0.178546
Eubacterium_sp_AF15_50.t__SGB5042	16.7	27.8	5.6	1.92763	0.0539006	0.178546
Lachnospiraceae_bacterium.t__SGB4953	13.9	11.1	16.7	-1.90613	0.0566328	0.186142
Clostridiales_bacterium_Marseille_P2846.t__SGB29342	11.1	5.6	16.7	-1.89919	0.0575391	0.187666
Blautia_massiliensis.t__SGB4826_group	91.7	100	83.3	1.87758	0.0604389	0.190686
Clostridium_leptum.t__SGB14853	75	66.7	83.3	1.88156	0.0598963	0.190686
GGB3278_SGB4328.t__SGB4328	25	38.9	11.1	1.88046	0.0600457	0.190686
GGB9557_SGB14966.t__SGB14966	22.2	11.1	33.3	-1.88618	0.0592703	0.190686
Prevotella_corporis.t__SGB1504	16.7	11.1	22.2	-1.87558	0.0607136	0.190686
Clostridia_bacterium_UC5_1_1D1.t__SGB14995	47.2	27.8	66.7	-1.85606	0.0634445	0.197798
Lachnospiraceae_bacterium.t__SGB4963	19.4	16.7	22.2	-1.83474	0.0665441	0.205947
Alistipes_onderdonkii.t__SGB2303	97.2	100	94.4	-1.82661	0.0677579	0.206462
GGB41458_SGB58520.t__SGB58520	27.8	44.4	11.1	1.82387	0.0681713	0.206462
Methanobrevibacter_smithii.t__SGB714_group	13.9	11.1	16.7	-1.82702	0.0676963	0.206462
Blautia_stercoris.t__SGB4788_group	16.7	27.8	5.6	1.81064	0.0701962	0.2104
Sutterella_wadsworthensis.t__SGB9283	63.9	100	27.8	1.80891	0.0704642	0.2104
Ruminococcaceae_bacterium.t__SGB14906	22.2	5.6	38.9	-1.80206	0.0715364	0.212108
Clostridia_bacterium.t__SGB14137	13.9	5.6	22.2	-1.79159	0.0731982	0.214042
Ruminococcaceae_bacterium.t__SGB15349	16.7	5.6	27.8	-1.79446	0.0727394	0.214042
Candidatus_Avimicrobium_caecorum.t__SGB15350	36.1	22.2	50	-1.77926	0.0751964	0.216893
Clostridia_bacterium.t__SGB14022	13.9	5.6	22.2	-1.77969	0.0751268	0.216893
Bacteroides_ovatus.t__SGB1871	100	100	100	-1.76584	0.0774232	0.221807
Clostridia_bacterium.t__SGB15390	13.9	11.1	16.7	-1.76041	0.0783387	0.222923
Blautia_obeum.t__SGB4809	61.1	61.1	61.1	-1.74961	0.0801856	0.223867
Escherichia_coli.t__SGB10068	80.6	83.3	77.8	1.75021	0.0800828	0.223867
GGB9699_SGB15216.t__SGB15216	83.3	94.4	72.2	-1.74921	0.0802541	0.223867
Clostridia_bacterium.t__SGB15370	30.6	22.2	38.9	-1.73545	0.0826616	0.229075
Anaerobutyricum_hallii.t__SGB4537	50	33.3	66.7	-1.73115	0.0834252	0.22969
Streptococcus_sanguinis.t__SGB8047	11.1	16.7	5.6	1.71786	0.0858225	0.234766
Desulfovibrio_desulfuricans.t__SGB15463	11.1	5.6	16.7	-1.69723	0.089653	0.24212
GGB9524_SGB14924.t__SGB14924	22.2	16.7	27.8	-1.69986	0.0891564	0.24212

### Sheet: ASDT2_vs_ASDT0
Feature	Prevalence (Overall)	Prevalence in Non-reference Group	Prevalence in Reference Group	LFC	Unadjusted P	FDR-adjusted P
Methanobrevibacter_smithii.t__SGB714_group	20.6	25	16.7	13.2795	3.04418e-40	1.29682e-37
GGB1266_SGB1699.t__SGB1699	52.9	62.5	44.4	7.05684	1.70332e-12	3.62807e-10
Parabacteroides_goldsteinii.t__SGB1941	44.1	87.5	5.6	4.64779	3.35511e-06	0.000476426
Muribaculum_gordoncarteri.t__SGB2087	29.4	43.8	16.7	4.44164	8.92751e-06	0.00095078
Bacteroides_fragilis.t__SGB1853	26.5	50	5.6	4.28012	1.86794e-05	0.00147987
GGB9633_SGB15090.t__SGB15090	35.3	68.8	5.6	4.25566	2.08432e-05	0.00147987
Butyricimonas_faecalis.t__SGB1782	44.1	87.5	5.6	3.92386	8.71427e-05	0.00464035
Sutterella_wadsworthensis.t__SGB9286	26.5	18.8	33.3	-3.93436	8.34189e-05	0.00464035
Alistipes_finegoldii.t__SGB2301	64.7	37.5	88.9	-3.72133	0.000198178	0.00895009
Flavonifractor_plautii.t__SGB15132	91.2	81.2	100	-3.66396	0.000248349	0.00895009
GGB4768_SGB6601.t__SGB6601	26.5	50	5.6	3.68122	0.000232121	0.00895009
GGB6612_SGB9346.t__SGB9346	29.4	50	11.1	3.6601	0.000252115	0.00895009
GGB41458_SGB58520.t__SGB58520	29.4	50	11.1	3.51637	0.00043749	0.0143362
Lachnospiraceae_unclassified_SGB4894.t__SGB4894	14.7	6.2	22.2	-3.47807	0.000505042	0.0153677
Bacteroides_eggerthii.t__SGB1829	17.6	18.8	16.7	3.42151	0.000622752	0.0176862
Blautia_sp_AF19_10LB.t__SGB4810	29.4	50	11.1	3.36478	0.000766039	0.0203958
GGB9635_SGB15106.t__SGB15106	29.4	43.8	16.7	3.32937	0.000870419	0.0218117
Clostridium_sp_SN20.t__SGB29328	23.5	6.2	38.9	-3.14123	0.00168237	0.0391599
GGB9632_SGB15089.t__SGB15089	70.6	68.8	72.2	-3.11515	0.00183849	0.0391599
GGB9667_SGB15164.t__SGB15164	52.9	43.8	61.1	-3.12456	0.00178068	0.0391599
Clostridia_unclassified_SGB14844.t__SGB14844	11.8	6.2	16.7	-3.05996	0.00221363	0.042864
Mediterraneibacter_butyricigenes.t__SGB25493	41.2	43.8	38.9	3.06889	0.00214856	0.042864
Dielma_fastidiosa.t__SGB4031	41.2	43.8	38.9	3.02727	0.00246771	0.0457062
Roseburia_faecis.t__SGB4925	64.7	68.8	61.1	2.98752	0.00281247	0.0499214
Clostridiaceae_bacterium.t__SGB4770	44.1	68.8	22.2	2.97292	0.00294979	0.0502644
Bacteroides_intestinalis.t__SGB1846	64.7	93.8	38.9	2.95202	0.00315704	0.0517269
Anaerobutyricum_hallii.t__SGB4537	47.1	25	66.7	-2.93074	0.00338157	0.0519504
Firmicutes_bacterium_AF16_15.t__SGB4993	70.6	75	66.7	2.92772	0.00341458	0.0519504
Clostridia_bacterium.t__SGB5184	26.5	6.2	44.4	-2.90056	0.00372493	0.0547179
Alistipes_sp_AF17_16.t__SGB2326	55.9	81.2	33.3	2.8485	0.0043926	0.0623749
Clostridiales_bacterium.t__SGB15158	23.5	6.2	38.9	-2.81998	0.00480268	0.0659981
GGB45432_SGB63101.t__SGB63101	44.1	37.5	50	-2.76475	0.00569664	0.0758365
Prevotella_sp_P4_51.t__SGB1666	32.4	37.5	27.8	2.72033	0.00652172	0.0841895
Alistipes_ihumii.t__SGB2328	35.3	12.5	55.6	-2.70427	0.00684544	0.0857693
Faecalibacillus_faecis.t__SGB6750	29.4	25	33.3	-2.68709	0.00720778	0.087729
Clostridia_bacterium.t__SGB5183	14.7	12.5	16.7	-2.63532	0.0084057	0.0994674
Blautia_glucerasea.t__SGB4816	17.6	31.2	5.6	2.59766	0.00938613	0.108067
GGB51510_SGB71883.t__SGB71883	20.6	6.2	33.3	-2.5664	0.0102761	0.1152
Prevotella_copri_clade_A.t__SGB1626	52.9	12.5	88.9	-2.54293	0.0109927	0.120074
Clostridia_bacterium.t__SGB13979	11.8	18.8	5.6	2.50433	0.0122682	0.130657
Blautia_sp_OF03_15BH.t__SGB4779	44.1	56.2	33.3	2.48327	0.0130182	0.132041
Hungatella_hathewayi.t__SGB4739	14.7	6.2	22.2	-2.48792	0.0128494	0.132041
Blautia_hydrogenotrophica.t__SGB4677	26.5	25	27.8	-2.46789	0.0135913	0.134649
Clostridium_sp_AF34_10BH.t__SGB4914	88.2	87.5	88.9	2.45686	0.0140156	0.135697
Alistipes_putredinis.t__SGB2318	94.1	87.5	100	-2.42345	0.0153737	0.140415
Emergencia_timonensis.t__SGB3970	29.4	43.8	16.7	2.41301	0.0158214	0.140415
GGB4599_SGB6362.t__SGB6362	14.7	25	5.6	2.41423	0.0157685	0.140415
Ruminococcaceae_bacterium.t__SGB15349	17.6	6.2	27.8	-2.41768	0.0156199	0.140415
Eubacterium_sp_AF15_50.t__SGB5042	20.6	37.5	5.6	2.3907	0.0168161	0.146197
Akkermansia_sp_KLE1605.t__SGB9224	14.7	18.8	11.1	2.32517	0.0200627	0.15262
Anaerosacchariphilus_sp_NSJ_68.t__SGB4772	23.5	43.8	5.6	2.33407	0.0195918	0.15262
Clostridium_sp_NSJ_42.t__SGB6174_group	23.5	25	22.2	2.34183	0.0191896	0.15262
GGB9602_SGB15031.t__SGB15031	26.5	37.5	16.7	2.33802	0.019386	0.15262
GGB9730_SGB15291.t__SGB15291	47.1	68.8	27.8	2.33209	0.0196957	0.15262
Lawsonibacter_sp_NSJ_51.t__SGB15131	26.5	18.8	33.3	-2.35966	0.0182916	0.15262
Ruminococcaceae_bacterium.t__SGB15249	73.5	68.8	77.8	-2.33192	0.0197047	0.15262
GGB9522_SGB14921.t__SGB14921	17.6	31.2	5.6	2.30175	0.0213494	0.159559
Dysosmobacter_welbionis.t__SGB15078	91.2	87.5	94.4	-2.26572	0.0234687	0.172374
Christensenellaceae_bacterium.t__SGB3813	55.9	68.8	44.4	2.22036	0.0263942	0.187398
Clostridiales_bacterium_Marseille_P2846.t__SGB29342	14.7	12.5	16.7	-2.22244	0.0262539	0.187398
Streptococcus_sp_A12.t__SGB8059_group	20.6	31.2	11.1	2.20943	0.027145	0.18957
Ruminococcaceae_bacterium.t__SGB14899	44.1	62.5	27.8	2.201	0.0277361	0.190574
GGB9532_SGB14933.t__SGB14933	26.5	25	27.8	-2.18279	0.0290516	0.196444
Akkermansia_sp_BIOML_A40.t__SGB9223	14.7	6.2	22.2	-2.16804	0.0301558	0.200724
Bittarella_massiliensis.t__SGB7263	20.6	18.8	22.2	-2.13841	0.0324833	0.207505
Clostridia_bacterium.t__SGB15385	23.5	37.5	11.1	2.11892	0.0340971	0.207505
Clostridiales_bacterium_NSJ_40.t__SGB72336	32.4	50	16.7	2.14667	0.0318194	0.207505
Faecalibacterium_SGB15346.t__SGB15346	61.8	75	50	2.12161	0.0338706	0.207505
Neglecta_timonensis.t__SGB14851	32.4	37.5	27.8	2.12723	0.0334006	0.207505
Phocaeicola_vulgatus.t__SGB1814	88.2	87.5	88.9	-2.12257	0.0337902	0.207505
Anaerotignum_faecicola.t__SGB5190	17.6	12.5	22.2	-2.1043	0.0353527	0.209406
Eggerthellaceae_unclassified_SGB14322.t__SGB14322_group	11.8	18.8	5.6	2.10384	0.0353926	0.209406
Christensenella_massiliensis.t__SGB29339	29.4	43.8	16.7	2.09818	0.0358895	0.209437
Alistipes_onderdonkii.t__SGB2303	88.2	81.2	94.4	-2.09254	0.0363901	0.209489
Anaerotruncus_massiliensis.t__SGB14965	32.4	25	38.9	2.08524	0.0370479	0.210432
Firmicutes_bacterium.t__SGB4063	17.6	18.8	16.7	2.0632	0.0390939	0.218853
GGB9581_SGB14999.t__SGB14999	58.8	43.8	72.2	-2.05834	0.0395578	0.218853
GGB3510_SGB4687.t__SGB4687	11.8	6.2	16.7	-2.05131	0.0402371	0.219757
Megamonas_funiformis.t__SGB6962_group	11.8	12.5	11.1	2.02856	0.042503	0.229193
Lachnospiraceae_bacterium.t__SGB48024	17.6	12.5	22.2	-2.02175	0.0432025	0.230053
Alistipes_communis.t__SGB2290	79.4	93.8	66.7	2.01236	0.0441817	0.231336
Clostridium_leptum.t__SGB14853	73.5	62.5	83.3	2.00907	0.0445294	0.231336
Clostridium_phoceensis.t__SGB15154	61.8	50	72.2	-2.00175	0.0453118	0.232564
GGB9559_SGB14969.t__SGB14969	11.8	18.8	5.6	1.98749	0.0468683	0.237689

### Sheet: ASDT2_vs_ASDT1
Feature	Prevalence (Overall)	Prevalence in Non-reference Group	Prevalence in Reference Group	LFC	Unadjusted P	FDR-adjusted P
Longibaculum_muris.t__SGB6769	14.7	12.5	16.7	-5.78522	7.24166e-09	2.8677e-06
Lachnospira_SGB5077.t__SGB5077	50	12.5	83.3	-4.72146	2.34162e-06	0.00046364
Adlercreutzia_equolifaciens.t__SGB14797_group	85.3	68.8	100	-4.27815	1.8845e-05	0.00248754
Methanobrevibacter_smithii.t__SGB714_group	17.6	25	11.1	4.14082	3.46068e-05	0.00342607
Agathobaculum_butyriciproducens.t__SGB14993_group	91.2	81.2	100	-3.90274	9.51117e-05	0.00619574
Turicibacter_sanguinis.t__SGB6847	55.9	31.2	77.8	-3.91422	9.06962e-05	0.00619574
Veillonella_parvula.t__SGB6939	32.4	12.5	50	-3.86847	0.000109521	0.00619574
Flavonifractor_plautii.t__SGB15132	88.2	81.2	94.4	-3.73541	0.000187406	0.00927661
Clostridia_bacterium.t__SGB14937	50	56.2	44.4	3.66226	0.000249999	0.011
Faecalibacterium_prausnitzii.t__SGB15316_group	91.2	81.2	100	-3.52867	0.000417656	0.0161153
GGB3293_SGB4348.t__SGB4348	44.1	43.8	44.4	3.51027	0.000447646	0.0161153
Anaerotruncus_massiliensis.t__SGB14965	14.7	25	5.6	3.315	0.000916421	0.0302419
Clostridia_bacterium.t__SGB15390	14.7	18.8	11.1	3.10941	0.0018746	0.0571031
Intestinibacter_bartlettii.t__SGB6140	94.1	87.5	100	-3.06374	0.00218589	0.0618296
Streptococcus_sp_A12.t__SGB8059_group	35.3	31.2	38.9	-3.02111	0.00251852	0.066489
Clostridium_sp_SN20.t__SGB29328	20.6	6.2	33.3	-2.96213	0.00305515	0.0725392
Hungatella_hathewayi.t__SGB4742	20.6	37.5	5.6	2.95625	0.00311406	0.0725392
Akkermansia_muciniphila.t__SGB9228	17.6	25	11.1	2.90914	0.00362421	0.0797326
Clostridia_bacterium.t__SGB14932	29.4	37.5	22.2	2.84869	0.00438996	0.091496
GGB4456_SGB6141.t__SGB6141	67.6	43.8	88.9	-2.82024	0.00479884	0.095017
Parasutterella_SGB9260.t__SGB9260	61.8	50	72.2	-2.79434	0.00520051	0.0980667
Dielma_fastidiosa.t__SGB4031	35.3	43.8	27.8	2.73978	0.00614805	0.110665
Streptococcus_parasanguinis.t__SGB8071	47.1	37.5	55.6	-2.71998	0.00652854	0.112404
Anaerotruncus_rubiinfantis.t__SGB25416	58.8	68.8	50	2.67499	0.00747317	0.113822
Desulfovibrio_piger.t__SGB15467_group	76.5	68.8	83.3	-2.69695	0.00699779	0.113822
Lachnospiraceae_bacterium.t__SGB5062	26.5	12.5	38.9	-2.68744	0.00720021	0.113822
Lachnospiraceae_bacterium.t__SGB4782	50	25	72.2	-2.61151	0.00901425	0.125258
Mesosutterella_multiformis.t__SGB9272_group	38.2	25	50	-2.60285	0.0092453	0.125258
Neglecta_timonensis.t__SGB14851	23.5	37.5	11.1	2.62015	0.0087892	0.125258
Prevotella_copri_clade_A.t__SGB1626	50	12.5	83.3	-2.59391	0.00948923	0.125258
Clostridiales_bacterium.t__SGB15158	20.6	6.2	33.3	-2.57042	0.0101576	0.129756
Blautia_glucerasea.t__SGB4816	41.2	31.2	50	-2.5542	0.0106433	0.1314
Collinsella_sp_AF08_23.t__SGB14739	20.6	6.2	33.3	-2.54429	0.01095	0.1314
Ruminococcus_bicirculans.t__SGB4262	82.4	87.5	77.8	2.52038	0.0117227	0.136535
Christensenella_minuta.t__SGB14142	14.7	18.8	11.1	2.5039	0.0122832	0.138418
Intestinibacter_SGB6139.t__SGB6139	55.9	31.2	77.8	-2.48561	0.012933	0.138418
Ruminococcaceae_bacterium.t__SGB14177	14.7	25	5.6	2.49159	0.0127172	0.138418
Lachnospiraceae_bacterium.t__SGB4957	17.6	6.2	27.8	-2.46915	0.0135433	0.141136
GGB9634_SGB15093.t__SGB15093	20.6	18.8	22.2	-2.45478	0.0140972	0.143141
Clostridium_scindens.t__SGB4630_group	23.5	31.2	16.7	2.426	0.0152662	0.148335
Enterocloster_bolteae.t__SGB4758_group	58.8	50	66.7	2.42383	0.0153579	0.148335
Anaerostipes_hadrus.t__SGB4540_group	94.1	87.5	100	2.4118	0.0158742	0.148857
Hydrogeniiclostidium_mannosilyticum.t__SGB14890	35.3	37.5	33.3	2.4052	0.0161638	0.148857
Clostridium_innocuum.t__SGB4037_group	41.2	50	33.3	2.33826	0.019374	0.174366
Clostridium_sp_AF34_13.t__SGB4659	35.3	18.8	50	-2.30264	0.0212989	0.187431
Anaeromassilibacillus_sp_An250.t__SGB14894	38.2	50	27.8	2.24348	0.0248659	0.198272
Clostridiaceae_bacterium.t__SGB4721	79.4	68.8	88.9	-2.24087	0.0250343	0.198272
GGB4768_SGB6601.t__SGB6601	61.8	50	72.2	-2.24779	0.0245893	0.198272
Hungatella_hathewayi.t__SGB4739	11.8	6.2	16.7	-2.24508	0.0247629	0.198272
Pseudoruminococcus_massiliensis.t__SGB4280	29.4	18.8	38.9	-2.2418	0.0249744	0.198272
Eubacterium_maltosivorans.t__SGB4078	11.8	18.8	5.6	2.22164	0.0263079	0.200345
Lachnospiraceae_bacterium.t__SGB48024	20.6	12.5	27.8	-2.22779	0.0258947	0.200345
Erysipelatoclostridium_ramosum.t__SGB6744	41.2	43.8	38.9	2.20554	0.0274162	0.201052
GGB9758_SGB15368.t__SGB15368	76.5	50	100	-2.20858	0.0272041	0.201052
Bacteroides_congonensis.t__SGB1878	29.4	18.8	38.9	-2.18574	0.0288346	0.204506
Clostridiales_bacterium_NSJ_40.t__SGB72336	41.2	50	33.3	2.18458	0.02892	0.204506
Clostridia_bacterium.t__SGB14311	14.7	25	5.6	2.13687	0.0326084	0.222637
Escherichia_coli.t__SGB10068	64.7	43.8	83.3	-2.14382	0.0320469	0.222637
Christensenellaceae_bacterium.t__SGB3813	61.8	68.8	55.6	2.10587	0.035216	0.236365
GGB9237_SGB14179.t__SGB14179	14.7	25	5.6	2.08951	0.0366617	0.241967
Clostridia_bacterium.t__SGB14862	17.6	12.5	22.2	-2.04289	0.041063	0.242801
Faecalicatena_contorta.t__SGB4613	38.2	50	27.8	2.07769	0.0377381	0.242801
GGB9730_SGB15291.t__SGB15291	85.3	68.8	100	-2.06966	0.0384844	0.242801
Lachnospiraceae_bacterium.t__SGB4750	82.4	75	88.9	-2.04272	0.0410799	0.242801
Lachnospiraceae_bacterium.t__SGB4808	35.3	25	44.4	-2.06812	0.0386283	0.242801
Mediterraneibacter_butyricigenes.t__SGB25493	35.3	43.8	27.8	2.04562	0.0407933	0.242801
Victivallis_vadensis.t__SGB9202	14.7	6.2	22.2	-2.05921	0.0394738	0.242801
Clostridia_bacterium.t__SGB14861	67.6	62.5	72.2	2.0314	0.0422143	0.245836
Clostridiales_unclassified_SGB15145.t__SGB15145	61.8	50	72.2	-2.01618	0.0437806	0.247673
Ruminococcaceae_bacterium_D5.t__SGB14960	20.6	25	16.7	2.01634	0.0437648	0.247673
Veillonella_rogosae.t__SGB6956	17.6	12.5	22.2	-2.00718	0.0447307	0.249484
