## Supplementary material for "Multi-omics Integration of Microbiota Transplant Therapy in Children with Autism Spectrum Disorders": Table S3

### Sheet: ASDT0_vs_TD
Feature	Prevalence (Overall)	LFC	Unadjusted P	FDR-adjusted P
4-acetamidophenol	1	-6.12569	4.72245e-07	0.000198343
hydroxy-CMPF*	1	5.51093	3.13169e-06	0.000657656
inosine 5'-monophosphate (IMP)	1	-5.14421	9.66291e-06	0.00135281
ibuprofen acyl glucuronide	1	-5.01051	1.45492e-05	0.00152766
methyl-4-hydroxybenzoate sulfate	1	4.66235	4.19575e-05	0.00391603
heneicosapentaenoate (21:5n3)	1	3.94747	0.000351336	0.0155327
1-arachidonoyl-GPI (20:4)*	1	3.63736	0.000855674	0.0299037
1-oleoyl-GPS (18:1)	1	3.61833	0.000902995	0.0299037
3-ethylcatechol sulfate (1)	1	3.58329	0.00099679	0.0299037
3-phosphoglycerate	1	-3.49216	0.00128682	0.0346133
behenoyl dihydrosphingomyelin (d18:0/22:0)*	1	3.43219	0.00152023	0.0386969
propyl 4-hydroxybenzoate sulfate	1	3.39201	0.00169881	0.0419707
sphingosine 1-phosphate	1	3.35699	0.00187074	0.0448976
3-methyl catechol sulfate (1)	1	3.23603	0.00260153	0.0520306
sphingomyelin (d18:0/18:0, d19:0/17:0)*	1	3.2159	0.00274694	0.0524416
sphingomyelin (d18:0/20:0, d16:0/22:0)*	1	3.22315	0.00269369	0.0524416
3-hydroxyoctanoylcarnitine (1)	1	-3.19562	0.00290124	0.0541565
iminodiacetate (IDA)	1	-3.12092	0.00354369	0.060749
4-acetaminophen sulfate	1	-3.02393	0.00458046	0.072596
3-hydroxyoctanoylcarnitine (2)	1	-2.96637	0.00532479	0.0812939
phosphoethanolamine	1	2.95959	0.00541959	0.0812939
carboxyibuprofen glucuronide*	1	-2.87876	0.00667893	0.087661
1-(1-enyl-stearoyl)-2-dihomo-linolenoyl-GPE (P-18:0/20:3)*	1	2.79715	0.00822471	0.103116
2-methoxyhydroquinone sulfate (1)	1	-2.7736	0.00872933	0.10627
betonicine	1	2.75053	0.00925156	0.109455
1-oleoyl-GPI (18:1)	1	2.73318	0.00966302	0.110787
1-stearoyl-2-arachidonoyl-GPS (18:0/20:4)	1	2.68475	0.0109038	0.115939
tartarate	1	2.68586	0.0108738	0.115939
2-stearoyl-GPE (18:0)*	1	2.64324	0.0120831	0.121837
arabitol/xylitol	1	2.64452	0.012045	0.121837
homostachydrine*	1	2.64039	0.0121682	0.121837
N6-methyladenosine	1	2.58205	0.0140369	0.131318
1-arachidonylglycerol (20:4)	1	2.59016	0.0137625	0.131318
maleate	1	2.59887	0.0134729	0.131318
3-methoxycatechol sulfate (1)	1	-2.56198	0.0147388	0.134572
bilirubin degradation product, C17H20N2O5 (2)**	1	-2.53519	0.0157258	0.139049
1-(1-enyl-stearoyl)-2-arachidonoyl-GPE (P-18:0/20:4)*	1	2.51465	0.0165227	0.141623
1-stearoyl-2-arachidonoyl-GPE (18:0/20:4)	1	2.46817	0.0184653	0.15059
1-linoleoyl-GPI (18:2)*	1	2.44254	0.0196232	0.158495
3-hydroxydecanoylcarnitine	1	-2.39409	0.0219943	0.170327
1,2-distearoyl-GPC (18:0/18:0)	1	2.38089	0.0226835	0.171659
adenosine 5'-diphosphoribose (ADP-ribose)	1	2.32779	0.0256595	0.190743
(2-butoxyethoxy)acetic acid	1	2.30115	0.0272815	0.201022
bilirubin degradation product, C17H18N2O4 (1)**	1	-2.17279	0.0364579	0.241139
4-acetamidophenylglucuronide	1	-2.16315	0.0372471	0.244035
bilirubin degradation product, C17H20N2O5 (1)**	1	-2.15689	0.0377673	0.244035
cysteine-glutathione disulfide	1	2.15863	0.0376221	0.244035
hydroxy-N6,N6,N6-trimethyllysine*	1	2.14742	0.0385669	0.247299

### Sheet: ASDT1_vs_TD
Feature	Prevalence (Overall)	LFC	Unadjusted P	FDR-adjusted P
4-acetamidophenol	1	-6.05948	5.78805e-07	0.000243677
lidocaine	1	5.74741	1.5121e-06	0.000318296
hydroxy-CMPF*	1	5.25946	6.78505e-06	0.000953951
ibuprofen acyl glucuronide	1	-4.9289	1.86665e-05	0.00224531
sphingosine 1-phosphate	1	4.79191	2.83277e-05	0.00298149
behenoyl dihydrosphingomyelin (d18:0/22:0)*	1	4.57179	5.51541e-05	0.00464398
branched-chain, straight-chain, or cyclopropyl 10:1 fatty acid (1)*	1	-4.59793	5.09734e-05	0.00464398
1-(1-enyl-stearoyl)-2-arachidonoyl-GPE (P-18:0/20:4)*	1	4.23331	0.000151766	0.00982975
tridecenedioate (C13:1-DC)*	1	-4.24508	0.000146558	0.00982975
1-stearoyl-2-oleoyl-GPE (18:0/18:1)	1	4.04322	0.000265699	0.0138526
1-palmitoyl-2-stearoyl-GPC (16:0/18:0)	1	3.96209	0.000336712	0.0149216
glutamine conjugate of C7H12O2*	1	-3.97566	0.000323663	0.0149216
1-stearoyl-2-arachidonoyl-GPE (18:0/20:4)	1	3.85267	0.000462368	0.0176961
N1-methyladenosine	1	3.77203	0.000583052	0.0213448
phosphoethanolamine	1	3.6646	0.000792089	0.0231712
glutamine conjugate of C6H10O2 (1)*	1	-3.61758	0.000904901	0.0245783
phosphatidylethanolamine (P-18:1/20:4, P-16:0/22:5n3)*	1	3.60408	0.000940069	0.0247356
1-stearoyl-2-oleoyl-GPS (18:0/18:1)	1	3.56323	0.00105465	0.0269095
1-stearoyl-2-arachidonoyl-GPS (18:0/20:4)	1	3.53798	0.00113209	0.0279989
cinnamoylglycine	1	-3.45463	0.00142849	0.0316523
sphingomyelin (d18:0/20:0, d16:0/22:0)*	1	3.44138	0.001482	0.031996
3-methyl catechol sulfate (1)	1	3.41574	0.00159108	0.0325191
cysteine-glutathione disulfide	1	3.36096	0.00185041	0.0346232
3-hydroxylaurate	1	-3.30629	0.00214934	0.037703
3-hydroxyoctanoylcarnitine (1)	1	-3.31115	0.00212101	0.037703
6-bromotryptophan	1	3.23478	0.00261034	0.0424783
1-stearoyl-2-arachidonoyl-GPC (18:0/20:4)	1	3.19493	0.00290669	0.0437041
2-palmitoyl-GPC (16:0)*	1	3.19861	0.00287801	0.0437041
lignoceroyl sphingomyelin (d18:1/24:0)	1	3.16047	0.00318843	0.0462872
1-(1-enyl-palmitoyl)-2-arachidonoyl-GPE (P-16:0/20:4)*	1	3.02491	0.00456872	0.0538672
1-(1-enyl-palmitoyl)-2-oleoyl-GPE (P-16:0/18:1)*	1	3.05196	0.00425464	0.0538672
1-(1-enyl-stearoyl)-2-oleoyl-GPE (P-18:0/18:1)	1	3.0455	0.00432767	0.0538672
1-palmitoyl-2-oleoyl-GPE (16:0/18:1)	1	3.02179	0.00460622	0.0538672
1-stearoyl-2-arachidonoyl-GPI (18:0/20:4)	1	3.02519	0.00456529	0.0538672
3-hydroxyoctanoylcarnitine (2)	1	-3.04208	0.0043669	0.0538672
behenoyl sphingomyelin (d18:1/22:0)*	1	3.04559	0.0043267	0.0538672
heneicosapentaenoate (21:5n3)	1	3.0099	0.00475226	0.0540731
1-arachidonoyl-GPA (20:4)	1	2.97028	0.00527078	0.0583947
4-acetaminophen sulfate	1	-2.94561	0.00562006	0.0606678
carboxyibuprofen glucuronide*	1	-2.8233	0.00769643	0.0744873
1-stearoyl-2-linoleoyl-GPE (18:0/18:2)*	1	2.78889	0.00839867	0.0770115
1-stearoyl-2-oleoyl-GPC (18:0/18:1)	1	2.76134	0.00900337	0.0773555
methyl-4-hydroxybenzoate sulfate	1	2.77543	0.00868905	0.0773555
10-undecenoate (11:1n1)	1	-2.74261	0.0094373	0.0802647
1-oleoyl-GPS (18:1)	1	2.6834	0.0109405	0.0894359
3-hydroxydecanoate	1	-2.62953	0.0124975	0.0961857
5-dodecenoate (12:1n7)	1	-2.63426	0.0123531	0.0961857
1-carboxyethylvaline	1	2.61862	0.0128368	0.0973748
HEPES	1	2.58023	0.0140993	0.0977333
N-linoleoyltaurine*	1	-2.55651	0.0149353	0.0977333
1-(1-enyl-stearoyl)-2-dihomo-linolenoyl-GPE (P-18:0/20:3)*	1	2.54995	0.0151748	0.0977333
1-stearoyl-2-dihomo-linolenoyl-GPE (18:0/20:3n3 or 6)*	1	2.56785	0.0145303	0.0977333
11beta-hydroxyetiocholanolone glucuronide*	1	-2.57798	0.0141767	0.0977333
17alpha-hydroxypregnenolone 3-sulfate	1	2.55921	0.0148382	0.0977333
adenosine 5'-diphosphoribose (ADP-ribose)	1	2.60177	0.0133775	0.0977333
dodecenedioate (C12:1-DC)*	1	-2.5718	0.0143913	0.0977333
pregnanolone/allopregnanolone sulfate	1	2.56535	0.0146188	0.0977333
3-hydroxyhexanoate	1	-2.52525	0.0161068	0.0987502
branched-chain, straight-chain, or cyclopropyl 12:1 fatty acid*	1	-2.52632	0.0160656	0.0987502
sphinganine-1-phosphate	1	2.52325	0.0161847	0.0987502
1-stearoyl-2-adrenoyl-GPE (18:0/22:4)*	1	2.50075	0.0170831	0.102014
3-ethylcatechol sulfate (1)	1	2.50186	0.0170377	0.102014
3-methylcytidine	1	2.48014	0.0179457	0.104933
sphingomyelin (d18:0/18:0, d19:0/17:0)*	1	2.47608	0.0181206	0.105225
N6-methyladenosine	1	2.45386	0.0191036	0.108067
1-oleoyl-GPI (18:1)	1	2.42411	0.0204963	0.11201
EDTA	1	2.38156	0.0226485	0.119188
homostachydrine*	1	2.37064	0.0232326	0.120752
1-(1-enyl-palmitoyl)-GPC (P-16:0)*	1	2.34932	0.0244131	0.126109
bilirubin degradation product, C16H18N2O5 (4)**	1	-2.33358	0.025319	0.129203
alpha-ketoglutaramate*	1	2.31943	0.0261591	0.131464
sphingomyelin (d18:1/24:1, d18:2/24:0)*	1	2.31825	0.0262304	0.131464
2-palmitoleoyl-GPC (16:1)*	1	2.30912	0.0267869	0.133459
1-palmitoyl-2-arachidonoyl-GPC (16:0/20:4n6)	1	2.29699	0.0275425	0.134051
1-(1-enyl-palmitoyl)-2-arachidonoyl-GPC (P-16:0/20:4)*	1	2.26707	0.0294901	0.135036
1-oleoyl-2-arachidonoyl-GPE (18:1/20:4)*	1	2.26441	0.0296693	0.135036
1-palmitoyl-2-arachidonoyl-GPE (16:0/20:4)*	1	2.26643	0.029533	0.135036
1-palmitoyl-GPA (16:0)	1	2.2802	0.0286209	0.135036
glucuronide of piperine metabolite C17H21NO3 (5)*	1	-2.26854	0.0293916	0.135036
thyroxine	1	2.27385	0.029038	0.135036
tiglylcarnitine (C5:1-DC)	1	-2.26774	0.0294455	0.135036
1-(1-enyl-oleoyl)-2-docosahexaenoyl-GPC (P-18:1/22:6)*	1	2.24179	0.0312311	0.136961
1-(1-enyl-palmitoyl)-2-oleoyl-GPC (P-16:0/18:1)*	1	2.24532	0.0309824	0.136961
1-linolenoyl-GPC (18:3)*	1	2.23543	0.0316829	0.138223
sphingomyelin (d18:2/24:1, d18:1/24:2)*	1	2.21797	0.0329539	0.141807
glutathione, oxidized (GSSG)	1	2.20079	0.0342498	0.144191
1-palmitoyl-2-arachidonoyl-GPI (16:0/20:4)*	1	2.17566	0.0362259	0.150257
1-linoleoyl-GPI (18:2)*	1	2.15729	0.0377336	0.154984
1-arachidonoyl-GPI (20:4)*	1	2.14752	0.0385585	0.156842
undecenoylcarnitine (C11:1)	1	-2.10373	0.0424526	0.169408
3-hydroxydecanoylcarnitine	1	-2.09857	0.042934	0.169895
2-stearoyl-GPE (18:0)*	1	2.08761	0.0439713	0.172852
erythritol	1	2.0678	0.045903	0.176486
eugenol sulfate	1	-2.06873	0.0458107	0.176486
lactosyl-N-behenoyl-sphingosine (d18:1/22:0)*	1	2.06899	0.0457847	0.176486
4-acetamidophenylglucuronide	1	-2.05794	0.0468916	0.179467
4-methoxyphenol sulfate	1	2.0545	0.0472416	0.179988
1-palmitoyl-2-oleoyl-GPI (16:0/18:1)*	1	2.0171	0.0511896	0.187146
1-arachidonoyl-GPC (20:4n6)*	1	2.00672	0.0523355	0.188869
omeprazole	1	2.00534	0.0524886	0.188869
1-(1-enyl-palmitoyl)-2-palmitoyl-GPC (P-16:0/16:0)*	1	1.9959	0.0535532	0.190261
1-stearoyl-2-linoleoyl-GPI (18:0/18:2)	1	1.99752	0.053369	0.190261
1-stearoyl-2-oleoyl-GPI (18:0/18:1)*	1	1.96944	0.0566359	0.197055
succinoyltaurine	1	-1.97278	0.0562375	0.197055
S-methylcysteine sulfoxide	1	-1.954	0.0585044	0.198174
tetradecadienedioate (C14:2-DC)*	1	-1.9596	0.0578205	0.198174
2-hydroxyacetaminophen sulfate*	1	-1.93677	0.0606523	0.202656
1-palmitoleoyl-GPC (16:1)*	1	1.919	0.0629394	0.20707
1-stearoyl-2-linoleoyl-GPC (18:0/18:2)*	1	1.91886	0.0629571	0.20707
naproxen	1	-1.92115	0.0626583	0.20707
dodecadienoate (12:2)*	1	-1.91243	0.063804	0.209039
sphingomyelin (d18:1/25:0, d19:0/24:1, d20:1/23:0, d19:1/24:0)*	1	1.89997	0.0654698	0.210455
lactosyl-N-nervonoyl-sphingosine (d18:1/24:1)*	1	1.87789	0.068516	0.216069
1-palmitoyl-2-linoleoyl-GPI (16:0/18:2)	1	1.8756	0.0688381	0.216275
1-palmitoyl-2-linoleoyl-GPE (16:0/18:2)	1	1.86425	0.0704565	0.218909
retinol (Vitamin A)	1	1.86565	0.0702552	0.218909
N-oxalyl glycine (NOG)	1	1.8559	0.071669	0.221045
4-chlorobenzoic acid	1	1.84987	0.0725549	0.221519
sphingomyelin (d18:1/22:1, d18:2/22:0, d16:1/24:1)*	1	1.84948	0.072612	0.221519
bilirubin degradation product, C17H18N2O4 (1)**	1	-1.83445	0.0748622	0.225928
cortisol	1	1.82816	0.0758219	0.228007
5alpha-androstan-3alpha,17beta-diol monosulfate (2)	1	1.82048	0.077008	0.230453
glycoursodeoxycholic acid sulfate (1)	1	1.81267	0.0782287	0.232751
3-hydroxyhexanoylcarnitine (1)	1	-1.80121	0.0800519	0.236504
myristoleate (14:1n5)	1	-1.78721	0.0823261	0.239857
sphingomyelin (d18:2/16:0, d18:1/16:1)*	1	1.78198	0.0831891	0.241535
S-carboxyethylcysteine	1	1.76842	0.0854646	0.245601
phosphatidylcholine (O-18:1/20:4, O-16:0/22:5n3)*	1	1.76412	0.0861963	0.246025
stearoyl sphingomyelin (d18:1/18:0)	1	1.76516	0.0860198	0.246025
dopamine 3-O-sulfate	1	1.75714	0.0873958	0.247769
N1-methylinosine	1	1.75026	0.088594	0.249485

### Sheet: ASDT1_vs_ASDT0
Feature	Prevalence (Overall)	LFC	Unadjusted P	FDR-adjusted P
inosine 5'-monophosphate (IMP)	1	8.22834	1.89823e-16	7.97258e-14
3-phosphoglycerate	1	6.52624	6.74401e-11	9.44162e-09
iminodiacetate (IDA)	1	5.34868	8.86e-08	5.72492e-06
glutathione, oxidized (GSSG)	1	5.14462	2.68067e-07	1.50537e-05
stearoylcholine*	1	-4.87271	1.10076e-06	5.77897e-05
1-(1-enyl-palmitoyl)-2-oleoyl-GPC (P-16:0/18:1)*	1	4.70267	2.56781e-06	0.000119831
EDTA	1	4.39358	1.11497e-05	0.000468286
cortisol	1	3.88048	0.000104252	0.00364881
cys-gly, oxidized	1	3.80025	0.00014455	0.00485687
cortisone	1	3.73145	0.000190377	0.00615065
lignoceroyl sphingomyelin (d18:1/24:0)	1	3.63719	0.000275624	0.00826871
eugenol sulfate	1	-3.59386	0.000325817	0.00912286
deoxycholic acid glucuronide	1	3.54811	0.000388006	0.0100978
glycosyl ceramide (d18:1/20:0, d16:1/22:0)*	1	3.46232	0.000535537	0.0121581
1-stearoyl-2-oleoyl-GPS (18:0/18:1)	1	3.28128	0.00103336	0.0197277
succinoyltaurine	1	-3.1819	0.00146313	0.0240985
pimeloylcarnitine/3-methyladipoylcarnitine (C7-DC)	1	-3.15118	0.0016261	0.0262678
N1-methyladenosine	1	3.05949	0.00221711	0.0338613
1-stearoyl-2-linoleoyl-GPE (18:0/18:2)*	1	3.02872	0.0024559	0.0368385
2-methoxyresorcinol sulfate	1	3.01314	0.00258556	0.037949
androsterone glucuronide	1	2.97673	0.00291342	0.0401192
corticosterone	1	2.9681	0.00299642	0.0402389
branched-chain, straight-chain, or cyclopropyl 10:1 fatty acid (1)*	1	-2.8921	0.00382671	0.0479767
1-stearoyl-2-linoleoyl-GPC (18:0/18:2)*	1	2.86931	0.00411365	0.0502771
1-palmitoyl-2-oleoyl-GPE (16:0/18:1)	1	2.84409	0.0044538	0.0526929
1-ribosyl-imidazoleacetate*	1	2.81783	0.00483492	0.0564074
1-stearoyl-2-oleoyl-GPC (18:0/18:1)	1	2.75496	0.00586996	0.0648785
adipoylcarnitine (C6-DC)	1	-2.73458	0.00624604	0.0681386
17alpha-hydroxypregnenolone 3-sulfate	1	2.67742	0.00741922	0.0741922
arabitol/xylitol	1	-2.68521	0.00724833	0.0741922
3-methoxycatechol sulfate (1)	1	2.66622	0.00767105	0.075808
1-palmitoyl-2-stearoyl-GPC (16:0/18:0)	1	2.63038	0.00852899	0.0792136
behenoyl sphingomyelin (d18:1/22:0)*	1	2.62829	0.00858148	0.0792136
hydroxypalmitoyl sphingomyelin (d18:1/16:0(OH))**	1	2.63836	0.00833089	0.0792136
1-stearoyl-2-dihomo-linolenoyl-GPE (18:0/20:3n3 or 6)*	1	2.61263	0.00898495	0.0811544
glucuronide of piperine metabolite C17H21NO3 (5)*	1	-2.5914	0.00955862	0.0831941
octadecadienedioate (C18:2-DC)*	1	-2.58613	0.00970597	0.0831941
1-oleoyl-2-linoleoyl-GPE (18:1/18:2)*	1	2.56368	0.010357	0.0869988
(2 or 3)-decenoate (10:1n7 or n8)	1	-2.54222	0.0110149	0.088137
glutamine conjugate of C6H10O2 (1)*	1	-2.53948	0.0111016	0.088137
sphinganine-1-phosphate	1	2.55052	0.0107563	0.088137
glycosyl-N-behenoyl-sphingadienine (d18:2/22:0)*	1	2.53029	0.0113967	0.0894694
1-linoleoyl-2-arachidonoyl-GPC (18:2/20:4n6)*	1	2.52153	0.0116846	0.0906074
1-palmitoyl-2-linoleoyl-GPE (16:0/18:2)	1	2.50977	0.012081	0.0906074
lactosyl-N-behenoyl-sphingosine (d18:1/22:0)*	1	2.5139	0.0119406	0.0906074
tetrahydrocortisone glucuronide (5)	1	2.51135	0.0120272	0.0906074
1-stearoyl-2-arachidonoyl-GPC (18:0/20:4)	1	2.50475	0.0122538	0.0909489
ergothioneine	1	-2.50218	0.0123431	0.0909489
1-stearoyl-2-linoleoyl-GPI (18:0/18:2)	1	2.49168	0.0127139	0.0928669
lactosyl-N-nervonoyl-sphingosine (d18:1/24:1)*	1	2.47568	0.0132982	0.096297
1-linolenoyl-GPC (18:3)*	1	2.43444	0.014915	0.10192
glutamine conjugate of C7H12O2*	1	-2.43422	0.014924	0.10192
N-stearoyl-sphingadienine (d18:2/18:0)*	1	-2.42586	0.0152723	0.101953
taurodeoxycholic acid 3-sulfate	1	-2.42537	0.015293	0.101953
1-stearoyl-2-oleoyl-GPE (18:0/18:1)	1	2.39464	0.0166365	0.108331
tridecenedioate (C13:1-DC)*	1	-2.39498	0.0166214	0.108331
1-palmityl-2-palmitoyl-GPC (O-16:0/16:0)*	1	2.35308	0.0186187	0.116905
maleate	1	-2.35247	0.0186491	0.116905
1-(1-enyl-palmitoyl)-2-palmitoyl-GPC (P-16:0/16:0)*	1	2.3459	0.0189814	0.117238
1-stearyl-2-linoleoyl-GPC (O-18:0/18:2)*	1	2.3109	0.0208386	0.121995
2-methoxyhydroquinone sulfate (1)	1	2.30954	0.0209134	0.121995
sphingomyelin (d18:2/14:0, d18:1/14:1)*	1	2.30272	0.0212943	0.12336
S-carboxyethylcysteine	1	2.29219	0.0218946	0.125456
linoleoylcholine*	1	-2.29115	0.0219548	0.125456
sphingomyelin (d18:1/22:1, d18:2/22:0, d16:1/24:1)*	1	2.28445	0.0223454	0.126825
1-palmitoleoyl-GPC (16:1)*	1	2.26409	0.0235686	0.13269
sphingomyelin (d18:1/14:0, d16:1/16:0)*	1	2.23107	0.0256765	0.141896
1-(1-enyl-palmitoyl)-2-oleoyl-GPE (P-16:0/18:1)*	1	2.19306	0.028303	0.150472
acetoacetate	1	-2.11878	0.0341091	0.16875
lithocholic acid sulfate (2)	1	2.11945	0.0340523	0.16875
glycosyl ceramide (d18:2/24:1, d18:1/24:2)*	1	2.11303	0.0345984	0.169957
1-(1-enyl-palmitoyl)-2-linoleoyl-GPC (P-16:0/18:2)*	1	2.09568	0.0361105	0.17349
suberoylcarnitine (C8-DC)	1	-2.09531	0.0361438	0.17349
1,5-anhydroglucitol (1,5-AG)	1	2.09048	0.0365743	0.173676
cysteine-glutathione disulfide	1	2.09024	0.0365959	0.173676
2-O-methylascorbic acid	1	2.0539	0.0399857	0.183289
2-palmitoleoyl-GPC (16:1)*	1	2.04692	0.0406662	0.183941
phosphatidylethanolamine (P-18:1/20:4, P-16:0/22:5n3)*	1	2.04627	0.0407299	0.183941
1-palmitoyl-2-arachidonoyl-GPI (16:0/20:4)*	1	2.04129	0.0412218	0.184534
erythritol	1	2.0383	0.0415201	0.184534
hypotaurine	1	2.03952	0.0413982	0.184534
HEPES	1	2.01821	0.043569	0.191738
1-stearoyl-2-oleoyl-GPI (18:0/18:1)*	1	2.01575	0.0438258	0.191738
3-hydroxylaurate	1	-1.99746	0.0457753	0.199229
1-(1-enyl-stearoyl)-2-oleoyl-GPE (P-18:0/18:1)	1	1.99499	0.0460439	0.199365
1-palmitoyl-2-linoleoyl-GPI (16:0/18:2)	1	1.98879	0.0467249	0.201276
1-linoleoyl-GPE (18:2)*	1	1.98085	0.0476086	0.203001
N1-methylinosine	1	1.946	0.0516547	0.21695
N-oxalyl glycine (NOG)	1	1.88983	0.0587809	0.235223
1-palmitoyl-2-palmitoleoyl-GPC (16:0/16:1)*	1	1.89363	0.0582742	0.235223
3-hydroxybutyroylglycine**	1	-1.89431	0.0581844	0.235223
4-ethylphenylsulfate	1	-1.89319	0.058332	0.235223
cysteinylglycine disulfide*	1	1.87705	0.0605108	0.23976
sphingomyelin (d18:2/16:0, d18:1/16:1)*	1	1.86489	0.0621965	0.245282
