## Supplementary material for "Multi-omics Integration of Microbiota Transplant Therapy in Children with Autism Spectrum Disorders": Table S4

### Sheet: ASDT0_vs_TD
Feature	Prevalence (Overall)	LFC	Unadjusted P	FDR-adjusted P
ritalinic acid	1	6.7103	7.89997e-08	4.44768e-05
dibutyl sulfosuccinate	1	5.00188	1.49377e-05	0.00420495
fluoxetine	1	4.71526	3.57464e-05	0.00670841
lamotrigine	1	4.54322	6.01105e-05	0.00846056
protoporphyrin IX	1	4.24538	0.000146429	0.0164879
ceramide (d18:1/17:0, d17:1/18:0)*	1	3.65702	0.000809326	0.0759417
N-stearoyl-sphingosine (d18:1/18:0)*	1	3.58738	0.000985378	0.0792525
galactonate	1	3.39355	0.00169165	0.111998
trans-4-hydroxyproline	1	3.37296	0.00179038	0.111998
N-palmitoyl-sphingosine (d18:1/16:0)	1	3.19229	0.00292738	0.113156
OAHSA (18:1/OH-18:0)	1	3.2291	0.00265076	0.113156
4-hydroxycyclohexylcarboxylic acid	1	-3.18134	0.00301481	0.113156
adenine	1	-3.29995	0.0021868	0.113156
curcumin	1	3.20863	0.00280135	0.113156
deoxymugineic acid	1	-3.27619	0.00233303	0.113156
3-hydroxyadipate	1	-3.11653	0.00358542	0.126162
adenosine	1	-3.03231	0.00448059	0.148387
carnitine	1	2.92636	0.00590752	0.184774
imidazole propionate	1	2.87412	0.006759	0.20028

### Sheet: ASDT1_vs_TD
Feature	Prevalence (Overall)	LFC	Unadjusted P	FDR-adjusted P
cetirizine	1	8.67436	2.40319e-10	1.59812e-07
(15:2)-anacardic acid	1	6.02691	6.39763e-07	0.000212721
2,4-dihydroxybutyrate	1	5.52888	2.96339e-06	0.000656884
1-(1-enyl-oleoyl)-GPE (P-18:1)*	1	-4.95119	1.74391e-05	0.00199527
3,4-dihydroxyphenylacetate	1	4.94077	1.80025e-05	0.00199527
tryptamine	1	4.98488	1.57345e-05	0.00199527
cholate sulfate	1	-4.88731	2.11898e-05	0.00201303
N-acetylaspartate (NAA)	1	-4.2727	0.000135025	0.0112239
N-butyroyl-sphingosine (d18:1/4:0)	1	4.12292	0.000210271	0.0125973
1-methylnicotinamide	1	4.06917	0.000246245	0.0125973
3-(4-hydroxyphenyl)propionate	1	4.06915	0.000246263	0.0125973
adenine	1	-4.14648	0.000196173	0.0125973
trigonelline (N'-methylnicotinate)	1	4.0967	0.000227128	0.0125973
3b-hydroxy-5-cholenoic acid	1	-4.01973	0.000284601	0.0135186
5alpha-pregnan-diol disulfate	1	-3.90939	0.0003924	0.0173964
methylsuccinate	1	-3.88502	0.000421098	0.0175019
adenosine	1	-3.83174	0.000491123	0.0192116
pregnenediol disulfate (C21H34O8S2)*	1	-3.75171	0.000617984	0.0228311
3-hydroxyadipate	1	-3.71241	0.00069139	0.0241986
(3'-5')-cytidylylguanosine	1	-3.62122	0.000895659	0.0251153
1,2-dioleoyl-GPC (18:1/18:1)	1	3.657	0.000809362	0.0251153
3-aminoisobutyrate	1	3.61699	0.000906416	0.0251153
alpha-ketobutyrate	1	3.62524	0.000885534	0.0251153
phenylacetylglutamine	1	3.66092	0.000800411	0.0251153
(S)-a-amino-omega-caprolactam	1	-3.56568	0.00104743	0.0267899
carnitine	1	3.57483	0.00102081	0.0267899
3,5-dihydroxybenzoic acid	1	-3.50836	0.00122992	0.0302924
(3'-5')-uridylylcytidine*	1	-3.48145	0.00132582	0.0304025
5alpha-androstan-3beta,17beta-diol monosulfate (2)	1	-3.48549	0.00131098	0.0304025
(3'-5')-uridylylguanosine	1	-3.39319	0.00169333	0.0375356
2-methylserine	1	-3.30689	0.00214577	0.0408895
arginine	1	-3.34897	0.00191234	0.0408895
erythronate*	1	3.30582	0.00215208	0.0408895
hesperetin	1	-3.32604	0.00203637	0.0408895
malonate	1	-3.32375	0.00204916	0.0408895
glycylisoleucine	1	-3.28273	0.00229188	0.0423361
ascorbic acid 3-sulfate*	1	3.19195	0.00293002	0.0526612
galactonate	1	3.16903	0.00311606	0.0545311
4-hydroxycinnamate	1	3.13408	0.00342157	0.0583421
(12 or 13)-methylmyristate (a15:0 or i15:0)	1	-3.11514	0.00359866	0.0598277
hesperidin (hesperetin 7-rutinoside)	1	-3.1048	0.00369907	0.0599972
N-stearoyl-sphingosine (d18:1/18:0)*	1	3.08861	0.00386158	0.0602888
glycylvaline	1	-3.08503	0.00389837	0.0602888
N-carbamoylputrescine	1	-3.03432	0.00445699	0.0658644
ceramide (d18:1/17:0, d17:1/18:0)*	1	3.04086	0.00438091	0.0658644
De(carboxymethoxy) cetirizine acetic acid	1	2.97998	0.00513905	0.0742928
5alpha-pregnan-3beta,20beta-diol monosulfate (1)	1	-2.94964	0.00556157	0.0786903
cysteinylglycine	1	2.93251	0.00581422	0.0805512
aripiprazole	1	2.89794	0.0063575	0.0845548
glycerophosphoglycerol	1	-2.9048	0.00624598	0.0845548
isocaproate (i6:0)	1	-2.88289	0.00660852	0.0861699
azelate (C9-DC)	1	-2.87399	0.00676129	0.0864665
glycyrrhetinate	1	2.84536	0.00727556	0.0912877
5alpha-androstan-3alpha,17beta-diol monosulfate (1)	1	-2.83612	0.00744909	0.0917341
glycerophosphoserine*	1	-2.82581	0.0076474	0.092464
ginkgolic acid C15:1	1	2.78233	0.00853898	0.1014
isohyodeoxycholate	1	-2.77438	0.0087121	0.101641
N-acetylhistidine	1	-2.74828	0.00930395	0.106675
coprostanol	1	-2.71806	0.0100357	0.113114
suberate (C8-DC)	1	-2.70759	0.0103013	0.114173
guanidinoacetate	1	2.69974	0.0105048	0.11452
(3'-5')-uridylyluridine	1	-2.65974	0.011601	0.122429
1-(1-enyl-stearoyl)-GPE (P-18:0)*	1	-2.63486	0.0123349	0.122429
2-aminoheptanoate	1	2.64789	0.0119453	0.122429
5alpha-androstan-3alpha,17beta-diol disulfate	1	-2.63997	0.0121808	0.122429
malate	1	2.66614	0.0114185	0.122429
pregnenolone sulfate	1	-2.64127	0.0121417	0.122429
3-sulfo-L-alanine	1	-2.62478	0.0126444	0.123655
5-oxoproline	1	-2.593	0.0136673	0.131721
N-acetylcitrulline	1	-2.5552	0.0149831	0.140549
pentadecanoate (15:0)	1	-2.55457	0.015006	0.140549
biotin	1	-2.54773	0.0152563	0.140599
nicotinate ribonucleoside	1	-2.54294	0.0154341	0.140599
3-hydroxybenzoate	1	2.52092	0.0162755	0.146259
1,2-dilinoleoyl-GPC (18:2/18:2)	1	2.51239	0.0166127	0.147299
N-(2-hydroxypalmitoyl)-sphingosine (d18:1/16:0(2OH))	1	-2.47805	0.0180358	0.147806
(15:3)-anacardic acid	1	2.4602	0.0188183	0.147806
1-linolenoyl-2-hexadecatrienoyl-galactosylglycerol (18:3/16:3)	1	-2.46755	0.0184921	0.147806
2-aminophenol	1	-2.46849	0.0184508	0.147806
acesulfame	1	2.47308	0.0182505	0.147806
alpha-hydroxyisocaproate	1	-2.45854	0.0188925	0.147806
androstenediol (3beta,17beta) monosulfate (2)	1	-2.47646	0.0181041	0.147806
asparagine	1	-2.46375	0.0186602	0.147806
glycerophosphoethanolamine	1	-2.50459	0.0169265	0.147806
trans-4-hydroxyproline	1	2.48112	0.0179041	0.147806
1-stearoyl-GPC (18:0)	1	-2.44183	0.0196559	0.15199
(14 or 15)-methylpalmitate (a17:0 or i17:0)	1	-2.42575	0.0204172	0.156063
glutamate, gamma-methyl ester	1	-2.39695	0.0218472	0.165095
3-ureidoisobutyrate	1	2.37641	0.0229224	0.171274
1,3-propanediol	1	-2.33641	0.0251538	0.185859
glycodeoxycholate	1	-2.28524	0.0282935	0.20676
N-acetylglutamine	1	-2.2518	0.030531	0.215904
delta-tocopherol	1	-2.25016	0.0306442	0.215904
deoxycholic acid 12-sulfate*	1	-2.2473	0.0308434	0.215904
threonine	1	-2.24878	0.0307404	0.215904
(15:0)-anacardic acid	1	2.23416	0.031774	0.220101
indolin-2-one	1	-2.21353	0.0332847	0.228189
2-hydroxy-3-methylvalerate	1	-2.20377	0.0340217	0.230463
erucoylcarnitine (C22:1)*	1	2.20001	0.0343096	0.230463
cholesterol sulfate	1	-2.18715	0.03531	0.232521
lithocholate	1	-2.18708	0.0353152	0.232521
N-acetylglutamate	1	-2.15561	0.0378744	0.244529
glycylleucine	1	-2.1574	0.0377247	0.244529
N2-acetyllysine	1	-2.14575	0.0387093	0.245159
1-methyl-5-imidazoleacetate	1	-2.14647	0.038648	0.245159
(3'-5')-cytidylylcytidine*	1	-2.13226	0.0398782	0.247256
(3'-5')-cytidylyluridine*	1	-2.11779	0.0411665	0.247256
2-hydroxybehenate	1	-2.11663	0.0412713	0.247256
2-hydroxyheptanoate*	1	2.11836	0.0411145	0.247256
cystathionine	1	2.13295	0.0398171	0.247256
thymidine 5'-monophosphate	1	2.11725	0.0412147	0.247256

### Sheet: ASDT1_vs_ASDT0
Feature	Prevalence (Overall)	LFC	Unadjusted P	FDR-adjusted P
3-dehydrochenodeoxycholate	1	5.1963	2.03292e-07	0.000115063
lithocholate sulfate (1)	1	-4.64389	3.41903e-06	0.000967587
methylsuccinate	1	-4.54118	5.59398e-06	0.0010554
deoxycholic acid 12-sulfate*	1	-4.35057	1.35781e-05	0.00192131
3,7-dimethylurate	1	-4.29466	1.74963e-05	0.00198058
D-urobilin	1	-4.04925	5.13816e-05	0.004847
malonate	1	-3.96577	7.31601e-05	0.00591551
(3'-5')-uridylylcytidine*	1	-3.85316	0.000116602	0.00824956
2-hydroxyadipate	1	-3.66694	0.000245469	0.0138935
arginine	1	-3.69319	0.000221458	0.0138935
N-acetylaspartate (NAA)	1	-3.63715	0.000275668	0.0141843
docosapentaenoate (n6 DPA; 22:5n6)	1	-3.56788	0.000359881	0.0156686
piperine	1	-3.57194	0.000354349	0.0156686
adenine	1	-3.53891	0.000401784	0.0162436
3-sulfo-L-alanine	1	-3.43584	0.000590724	0.02229
2,4-dihydroxybutyrate	1	3.17076	0.00152042	0.0455551
chenodeoxycholic acid sulfate (2)	1	-3.1673	0.00153863	0.0455551
glycolithocholate sulfate*	1	-3.21381	0.00130986	0.0455551
oxalate (ethanedioate)	1	-3.18856	0.00142983	0.0455551
phenethylamine	1	-3.15414	0.00160972	0.0455551
(3'-5')-uridylylguanosine	1	-3.11253	0.00185489	0.0499938
phenylalanine	1	-3.09876	0.00194331	0.0499961
theobromine	1	-3.08029	0.002068	0.0508907
chenodeoxycholic acid sulfate (1)	1	-2.95028	0.00317487	0.0748741
cystine	1	-2.88085	0.00396606	0.0897915
I-urobilinogen	1	-2.85461	0.00430892	0.0921313
quinolinate	1	-2.84833	0.00439496	0.0921313
(3'-5')-cytidylylguanosine	1	-2.83018	0.00465223	0.0925977
ornithine	1	-2.82389	0.00474441	0.0925977
5alpha-androstan-3beta,17alpha-diol monosulfate (1)	1	2.81131	0.00493397	0.0930876
N-acetylcysteine	1	-2.73248	0.00628602	0.101654
aspartate	1	-2.74105	0.00612428	0.101654
fucose	1	-2.74482	0.0060544	0.101654
histidine	1	-2.73719	0.00619656	0.101654
valine	1	-2.76335	0.00572108	0.101654
deoxycholic acid 3-sulfate	1	-2.72261	0.00647676	0.101829
stearoylcarnitine (C18)	1	-2.65069	0.00803275	0.122879
tryptophan	1	-2.6311	0.00851087	0.126767
N-acetylalanine	1	-2.58071	0.00985984	0.129783
(3'-5')-uridylyluridine	1	-2.61021	0.00904858	0.129783
10-nonadecenoate (19:1n9)	1	-2.58803	0.00965256	0.129783
alpha-ketobutyrate	1	2.59531	0.00945052	0.129783
malate	1	2.59252	0.00952743	0.129783
(S)-a-amino-omega-caprolactam	1	-2.55373	0.0106574	0.13118
1-methylnicotinamide	1	2.55028	0.0107636	0.13118
7-ketodeoxycholate	1	2.55813	0.0105237	0.13118
leucine	1	-2.54611	0.010893	0.13118
tryptophan betaine	1	2.51741	0.0118221	0.139402
3-(4-hydroxyphenyl)propionate	1	2.48801	0.0128459	0.142564
caproate (6:0)	1	2.48847	0.0128293	0.142564
cholesterol sulfate	1	-2.49329	0.0126566	0.142564
homoarginine	1	-2.47414	0.0133558	0.145372
isoleucylglycine	1	-2.43612	0.0148459	0.158543
3,5-dihydroxyphenylpropionate	1	2.40521	0.0161631	0.169413
OAHSA (18:1/OH-18:0)	1	-2.35229	0.0186583	0.185274
5-hydroxyindoleacetate	1	-2.35266	0.0186398	0.185274
phenylalanylalanine	1	-2.35559	0.0184933	0.185274
N-methylproline	1	-2.31732	0.0204861	0.196358
N-palmitoyl-sphingosine (d18:1/16:0)	1	-2.32017	0.0203318	0.196358
glycylvaline	1	-2.31132	0.0208154	0.196358
N-acetylneuraminate	1	-2.27213	0.0230786	0.207341
O-sulfo-L-tyrosine	1	-2.27496	0.0229082	0.207341
diethyl phosphate	1	-2.28207	0.022485	0.207341
3-hydroxypalmitate	1	-2.22228	0.0262642	0.218034
4-hydroxycyclohexylcarboxylic acid	1	2.23503	0.0254154	0.218034
laurate (12:0)	1	-2.22988	0.0257557	0.218034
nicotinate ribonucleoside	1	-2.24217	0.0249507	0.218034
taurocholate	1	-2.21763	0.0265801	0.218034
trigonelline (N'-methylnicotinate)	1	2.22204	0.0262807	0.218034
uridine	1	-2.20598	0.0273857	0.221433
valylglutamine	1	-2.19393	0.0282407	0.22513
7-ketolithocholate	1	2.15966	0.0307988	0.226391
glycerophosphoglycerol	1	-2.16568	0.0303359	0.226391
hexadecadienoate (16:2n6)	1	-2.16786	0.0301691	0.226391
p-cresol	1	-2.16471	0.03041	0.226391
suberate (C8-DC)	1	-2.1675	0.0301968	0.226391
valylleucine	1	-2.18423	0.0289452	0.226391
bilirubin degradation product, C17H18N2O4 (3)**	1	-2.14164	0.0322228	0.230862
threonine	1	-2.14621	0.0318564	0.230862
methionine	1	-2.12892	0.0332606	0.235319
2-oxo-1-pyrrolidinepropionate	1	-2.10719	0.0351012	0.245275
caffeine	1	-2.09969	0.0357563	0.246806
