## Supplementary material for "Multi-omics Integration of Microbiota Transplant Therapy in Children with Autism Spectrum Disorders": Table S5

### Sheet: ASDT1 vs. ASDT0
Feature 1	Feature 2	ASD T0 (Correlation)	ASD (T1) Correlation	P	Q
GGB9633_SGB15091|t__SGB15091	Akkermansia_sp_BIOML_A40|t__SGB9223	0.215686	1	0	3.52097e-05
Ruminococcaceae_bacterium|t__SGB14906	Akkermansia_sp_BIOML_A40|t__SGB9223	0.671827	1	0	3.52097e-05
Ruminococcaceae_bacterium|t__SGB14906	GGB9633_SGB15091|t__SGB15091	-0.0526316	1	0	3.52097e-05
Desulfovibrio_piger|t__SGB15467_group	GGB3278_SGB4328|t__SGB4328	0.991744	-0.362229	0	3.52097e-05
GGB3278_SGB4328|t__SGB4328	GGB6613_SGB9347|t__SGB9347	0.96904	-0.0877193	3.08428e-09	0.000107689
Pseudoruminococcus_massiliensis|t__SGB4280	Coprobacter_fastidiosus|t__SGB1963	0.981424	0.250774	1.25175e-08	0.00127267
GGB9633_SGB15091|t__SGB15091	Clostridia_bacterium|t__SGB14874	-0.0257998	0.956656	1.24e-07	0.0371133
Odoribacter_splanchnicus|t__SGB1790	Alistipes_putredinis|t__SGB2318	0.100103	0.902993	0.000144384	0.149461
Alistipes_indistinctus|t__SGB2325	Phocaeicola_massiliensis|t__SGB1812	-0.413829	0.74613	0.000120023	0.149461
Lacrimispora_amygdalina|t__SGB4716	Ruminococcus_bromii|t__SGB4285_group	-0.583075	0.618163	0.000142202	0.149461
Alistipes_senegalensis|t__SGB2296	Prevotella_sp_P4_51|t__SGB1666	0.841073	-0.211558	8.06044e-05	0.149461
Clostridia_bacterium|t__SGB14874	Akkermansia_sp_BIOML_A40|t__SGB9223	0.426213	0.956656	7.18581e-05	0.149461
Collinsella_aerofaciens|t__SGB14546_group	Bifidobacterium_longum|t__SGB17248	-0.240454	0.818369	0.000130157	0.149461
GGB3278_SGB4328|t__SGB4328	Ruminococcaceae_unclassified_SGB15236|t__SGB15236	0.892673	-0.0319917	5.88524e-05	0.149461
Desulfovibrio_piger|t__SGB15467_group	GGB6613_SGB9347|t__SGB9347	0.964912	0.504644	6.59084e-05	0.149461
Desulfovibrio_piger|t__SGB15467_group	Roseburia_intestinalis|t__SGB4951	0.657379	-0.556244	0.000105895	0.149461
Pseudoruminococcus_massiliensis|t__SGB4280	Ruminococcaceae_bacterium|t__SGB4419	0.919505	-0.110423	3.37503e-06	0.149461
Veillonella_parvula|t__SGB6939	Clostridium_sp_AF34_13|t__SGB4659	0.576883	-0.634675	0.000116591	0.149461
Blautia_massiliensis|t__SGB4826_group	Alistipes_shahii|t__SGB2295	0.558308	-0.620227	0.00020493	0.249639
GGB6613_SGB9347|t__SGB9347	Ruminococcaceae_unclassified_SGB15236|t__SGB15236	0.857585	-0.0835913	0.00017951	0.249639
Coprobacter_fastidiosus|t__SGB1963	Bacteroides_fragilis|t__SGB1853	0.853457	-0.116615	0.000147391	0.249639

### Sheet: ASDT2 vs. ASDT0
Feature 1	Feature 2	ASD T0 (Correlation)	ASD (T1) Correlation	P	Q
GGB9634_SGB15093|t__SGB15093	Bacteroides_cellulosilyticus|t__SGB1844	-0.20743	1	0	3.39628e-09
Ruminococcus_callidus|t__SGB4422	GGB9633_SGB15091|t__SGB15091	0.465428	1	0	3.39628e-09
GGB3278_SGB4328|t__SGB4328	Ruminococcaceae_unclassified_SGB15236|t__SGB15236	0.954592	-0.276471	1.10754e-08	9.76637e-05
Desulfovibrio_piger|t__SGB15467_group	GGB3278_SGB4328|t__SGB4328	0.993808	0.117647	2.72005e-13	9.76637e-05
Ruminococcus_callidus|t__SGB4422	Prevotella_copri_clade_A|t__SGB1626	-0.0402477	0.970588	1.56438e-08	0.00148386
Desulfovibrio_piger|t__SGB15467_group	GGB6613_SGB9347|t__SGB9347	0.964912	0.0147059	1.34485e-07	0.00437097
GGB9633_SGB15091|t__SGB15091	Prevotella_copri_clade_A|t__SGB1626	0.192982	0.970588	4.84552e-07	0.0045305
Ruminococcaceae_bacterium|t__SGB4184	Ruminococcus_lactaris|t__SGB4557	-0.405573	0.882353	1.63502e-06	0.0045305
GGB3278_SGB4328|t__SGB4328	GGB6613_SGB9347|t__SGB9347	0.956656	0.1	1.91421e-06	0.0045305
Butyricimonas_virosa|t__SGB1784	Alistipes_sp_AF17_16|t__SGB2326	0.79773	-0.623529	1.50073e-06	0.0045305
Pseudoruminococcus_massiliensis|t__SGB4280	Ruminococcus_lactaris|t__SGB4557	-0.126935	0.932353	1.93592e-06	0.049106
Desulfovibrio_piger|t__SGB15467_group	Ruminococcaceae_unclassified_SGB15236|t__SGB15236	0.946336	0.102941	7.98276e-06	0.049106
Pseudoruminococcus_massiliensis|t__SGB4280	Bacteroides_fragilis|t__SGB1853	0.876161	-0.291176	1.19939e-05	0.049106

### Sheet: ASDT2 vs. ASDT1
Feature 1	Feature 2	ASD T0 (Correlation)	ASD (T1) Correlation	P	Q
GGB9634_SGB15093|t__SGB15093	Bacteroides_cellulosilyticus|t__SGB1844	0.397317	1	0	2.04654e-08
Ruminococcus_callidus|t__SGB4422	Prevotella_copri_clade_A|t__SGB1626	0.0753354	0.970588	8.84949e-08	0.000680811
Bacteroides_eggerthii|t__SGB1829	Phocaeicola_massiliensis|t__SGB1812	0.52322	0.997059	1.53477e-12	0.000680811
